# Reporter gene assays and chromatin-level assays define substantially non-overlapping sets of enhancer sequences

**DOI:** 10.1101/2022.04.21.489091

**Authors:** Daniel Lindhorst, Marc S. Halfon

**Affiliations:** Departments of Biochemistry, University at Buffalo-State University of New York, Buffalo, NY 14203; Biomedical Informatics, University at Buffalo-State University of New York, Buffalo, NY 14203; Biological Sciences, University at Buffalo-State University of New York, Buffalo, NY 14203; NY State Center of Excellence in Bioinformatics & Life Sciences, Buffalo, NY 14203; Department of Molecular and Cellular Biology and Program in Cancer Genetics, Roswell Park Comprehensive Cancer Center, Buffalo, NY 14263

**Author notes:** Correspondence, 955 Main St. #5128, Buffalo, NY 14203.

## Abstract

Transcriptional enhancers are essential for gene regulation, but how these regulatory elements are best defined remains a significant unresolved question. Traditional definitions rely on activity-based criteria such as reporter gene assays, while more recently, biochemical assays based on chromatin-level phenomena such as chromatin accessibility, histone modifications, and localized RNA transcription have gained prominence. We examine here whether these two types of definitions effectively identify the same sets of sequences and find that, concerningly, the overlap between the two groups is strikingly limited. Our results raise important questions as to the appropriateness of both old and new enhancer definitions.
