## Supplemental Table 1 for "Reporter gene assays and chromatin-level assays define substantially non-overlapping sets of enhancer sequences"

### Sheet: (a) all_REDfly_incSTARRseq
EnhancerAtlas_set	intersects	random_mean	sd	z-score*
Kc167	2050	741.444	26.0478	50.2367
S2	2275	868.98	28.0501	50.1254
embryo_6-8	1388	499.352	20.727	42.8738
Embryo_muscle	1581	602.868	23.6662	41.3303
embryo_16-20	1278	514.652	23.0293	33.1468
L3_wing_disc	2207	1152.49	34.4269	30.6304
Adult_fly_brain	1760	890.008	29.1094	29.887
OSC	1642	834.708	29.018	27.8203
embryo_NC14	1352	813.584	26.5144	20.3065
L3_eye_discs	317	113.524	10.1147	20.1169
Pupae	178	49.052	6.75275	19.0956
Blastoderm	2390	1758.32	41.2755	15.3039
embryo_2-3	942	676.54	23.1404	11.4717
Neuron	2966	2449.88	47.4099	10.8864
embryo_1-3	713	511.04	21.785	9.27061
L3_eye_ante_discs	3815	3426.84	53.8444	7.20884
Ovary	4668	4348.39	53.051	6.02462
BG3-c2	2957	2957.24	45.3691	-0.00528995
embryo_2-4	1100	1114.3	31.1225	-0.459346
embryo_5-13	3731	3845.35	51.7153	-2.21111
L3_brain	4651	4903.95	54.5519	-4.63691
Notes:
*red text indicates 2-tailed Bonferroni-adusted P < 0.01

### Sheet: (b) all_REDfly_noSTARRseq
EnhancerAtlas_set	intersects	random_mean	sd	z-score*
embryo_6-8	409	141.672	11.3362	23.5817
Embryo_muscle	296	176.732	13.5749	8.78594
embryo_NC14	331	222.968	14.4071	7.49851
embryo_16-20	213	142.832	11.7983	5.94728
Blastoderm	551	472.908	19.8697	3.9302
embryo_2-3	221	178.072	12.6888	3.38313
L3_eye_discs	46	31.492	5.60639	2.58776
embryo_1-3	152	141.952	10.6162	0.946475
L3_wing_disc	333	318.312	16.2671	0.902929
Pupae	14	13.576	3.31908	0.127746
Adult_fly_brain	228	249.016	14.4175	-1.45768
embryo_2-4	231	293.652	16.139	-3.88201
Kc167	148	202.392	13.6954	-3.97155
Neuron	567	659.388	22.461	-4.11327
S2	173	236.42	14.7511	-4.29935
OSC	109	234.284	14.6385	-8.55855
L3_eye_ante_discs	675	902.784	24.9868	-9.11618
embryo_5-13	755	1033.59	27.1106	-10.276
Ovary	846	1156.87	26.8472	-11.5791
BG3-c2	486	820.688	24.922	-13.4294
L3_brain	902	1262.18	26.4031	-13.6417
Notes:
*red text indicates 2-tailed Bonferroni-adusted P < 0.01

### Sheet: (c) tissue-specific_Comparisons
EnhancerAtlas_set	REDfly_seta	intersects	z-scoreb	EnhancerAtlas_Set_Size	REDFly_Set_Size	%Overlap(REDfly)	%Overlap(EA)
Blastoderm	blastoderm.mapping1	31	10.4783	11258	48	64.5833	0.27536
Embryo_muscle	visceral.mapping1	12	7.53947	7152	41	29.2683	0.167785
embryo_1-3	blastoderm.mapping1	11	7.20143	3705	48	22.9167	0.296896
L3_eye_discs	disc.mapping1	3	3.52349	725	66	4.54545	0.413793
L3_eye_antennal_discs	eye.mapping1	11	2.73513	25214	20	55	0.0436266
L3_wing_disc	wing.mapping2	7	2.63602	9162	33	21.2121	0.0764025
OSC	female_reproductive	2	0.480382	7719	25	8	0.0259101
Neuron	adult_pns	5	0.213477	24096	25	20	0.0207503
Adult_fly_brain	adult_brain	1	-1.95726	8117	77	1.2987	0.0123198
Ovary	female_reproductive	2	-2.59345	40270	25	8	0.00496648
L3_brain	emb-larval_opticlobe	2	-3.78456	34153	29	6.89655	0.005856
Notes:
(a) If multiple REDfly sets corresponded to the same EnhancerAtlas set, the one with the highest degree of overlap was selected for analysis
(b) red text indicates 1-tailed Bonferroni-adusted P < 0.01

### Sheet: (d) Subset_Comparisons
EnhancerAtlas_set	REDfly_seta	Subsets	GEO_series	assay_type	intersects	z-score	EnhancerAtlas_Set_Size	REDfly_Set_Size	%Overlap(REDfly)	%Overlap(EA)
Adult_fly_brain	adult_brain	GSM2525776_dm3.brains.k27ac.wt.rep1.bed	GSE95781	ChIP-seq	15	0.983487	17900	77	19.4805	0.0837989
Adult_fly_brain	adult_brain	GSM2525777_dm3.brains.k27ac.wt.rep2.bed	GSE95781	ChIP-seq	9	-0.00289521	15875	77	11.6883	-1.82375e-05
Adult_fly_brain	adult_brain	GSM2525782_dm3.brains.k4m1.wt.rep1.bed	GSE95781	ChIP-seq	16	0.209113	27369	77	20.7792	0.000764051
Adult_fly_brain	adult_brain	GSM2525783_dm3.brains.k4m1.wt.rep2.bed	GSE95781	ChIP-seq	15	-0.281527	24485	77	19.4805	-0.0011498
Adult_fly_brain	adult_brain	GSM2525799_dm3.brains.lpt.wt.rep2.bed	GSE95781	ChIP-seq	15	2.98956	13558	77	19.4805	0.0220502
Adult_fly_brain	adult_brain	GSM2525806_dm3.brains.trr.wt.rep1.bed	GSE95781	ChIP-seq	18	2.2477	16621	77	23.3766	0.0135233
Adult_fly_brain	adult_brain	GSM2525807_dm3.brains.trr.wt.rep2.bed	GSE95781	ChIP-seq	16	3.22143	14346	77	20.7792	0.0224553
Blastoderm	blastoderm.mapping1	GSM3323407_D1_whole-embryo_Rep1_PEAKS.gff3	GSE118240	ATAC-seq	47	15.3028	21078	48	97.9167	0.222981
Blastoderm	blastoderm.mapping1	GSM3323408_D1_whole-embryo_Rep2_PEAKS.gff3	GSE118240	ATAC-seq	46	16.6726	21309	48	95.8333	0.215871
Blastoderm	blastoderm.mapping1	GSM3323409_D4_whole-embryo_Rep1_PEAKS.gff3	GSE118240	ATAC-seq	45	15.8393	19959	48	93.75	0.225462
Blastoderm	blastoderm.mapping1	GSM3323410_D4_whole-embryo_Rep2_PEAKS.gff3	GSE118240	ATAC-seq	47	16.443	19847	48	97.9167	0.236812
Blastoderm	blastoderm.mapping1	GSM3323411_D5_whole-embryo_Rep1_PEAKS.gff3	GSE118240	ATAC-seq	47	17.0525	21077	48	97.9167	0.222992
Blastoderm	blastoderm.mapping1	GSM3323412_D5_whole-embryo_Rep2_PEAKS.gff3	GSE118240	ATAC-seq	46	16.4256	20228	48	95.8333	0.227408
Blastoderm	blastoderm.mapping1	GSM3323413_D7_whole-embryo_Rep1_PEAKS.gff3	GSE118240	ATAC-seq	47	15.7966	21373	48	97.9167	0.219904
Blastoderm	blastoderm.mapping1	GSM3323414_D7_whole-embryo_Rep2_PEAKS.gff3	GSE118240	ATAC-seq	46	16.2453	21212	48	95.8333	0.216858
Blastoderm	blastoderm.mapping1	GSM3325480_gDNA_wt_rep1_dyads.bed	GSE118335	MNase-seq	46	2.31827	136342	48	95.8333	0.0337387
Blastoderm	blastoderm.mapping1	GSM3325481_gDNA_wt_rep2_dyads.bed	GSE118335	MNase-seq	48	2.20876	74870	48	100	0.0641111
Blastoderm	blastoderm.mapping1	GSM3325482_gDNA_wt_rep3_dyads.bed	GSE118335	MNase-seq	47	2.17617	114891	48	97.9167	0.0409083
Blastoderm	blastoderm.mapping1	GSM511081_Dmel-HB1.peaks.gff	GSE20369	ChIP-seq	43	21.7015	4464	48	89.5833	0.963262
Blastoderm	blastoderm.mapping1	GSM511082_Dmel-HB2.peaks.gff	GSE20369	ChIP-seq	43	25.3036	4145	48	89.5833	1.03739
Blastoderm	blastoderm.mapping1	GSM511083_Dmel-BCD.peaks.gff	GSE20369	ChIP-seq	35	30.9107	1845	48	72.9167	1.89702
Blastoderm	blastoderm.mapping1	GSM511084_Dmel-KR1.peaks.gff	GSE20369	ChIP-seq	47	21.5039	6003	48	97.9167	0.782942
Blastoderm	blastoderm.mapping1	GSM511085_Dmel-KR2.peaks.gff	GSE20369	ChIP-seq	46	21.868	5794	48	95.8333	0.793925
Blastoderm	blastoderm.mapping1	GSM511086_Dmel-GT.peaks.gff	GSE20369	ChIP-seq	40	32.2563	2598	48	83.3333	1.53965
Blastoderm	blastoderm.mapping1	GSM511087_Dmel-CAD.peaks.gff	GSE20369	ChIP-seq	43	24.9099	4045	48	89.5833	1.06304
Blastoderm	blastoderm.mapping1	GSM511088_Dmel-KNI.peaks.gff	GSE20369	ChIP-seq	29	41.4542	509	48	60.4167	5.69745
Embryo_1-3	blastoderm.mapping1	GSE55256_Peaks_wt.txt	GSE55256	ChIP-seq	46	25.3798	3891	48	95.8333	1.18222
Embryo_1-3	blastoderm.mapping1	GSM401407_E0-4_H3K27Ac_input_tag36_mfold4_250_peaks_1fdr_filtered.bed	GSE15292	ChIP-seq	11	3.94616	3658	48	22.9167	0.300711
Embryo_1-3	blastoderm.mapping1	GSM401409_E0-4_H3K4Me1_input_tag36_mfold4_250_peaks_1fdr_filtered.bed	GSE15292	ChIP-seq	21	9.52552	6162	48	43.75	0.340798
Embryo_muscle	visceral.mapping1	GSM730623_MAG_ip_rpm.bed	GSE29513	ChIP-seq	24	6.58137	32186	41	58.5366	0.0745666
Embryo_muscle	visceral.mapping1	GSM730625_pol2_ip_rpm.bed	GSE29513	ChIP-seq	22	7.02185	22800	41	53.6585	0.0964912
L3_brain	emb-larval_cns	GSM2491986_ELYS-1.norm.bed	GSE94922	ChIP-seq	54	2.85863	97266	56	96.4286	0.0555179
L3_brain	emb-larval_cns	GSM2491987_ELYS-2.norm.bed	GSE94922	ChIP-seq	55	2.91035	92615	56	98.2143	0.0593856
L3_brain	emb-larval_cns	GSM2491988_H3K27ac-1.norm.bed	GSE94922	ChIP-seq	55	3.27434	76501	56	98.2143	0.0718945
L3_brain	emb-larval_cns	GSM2491989_H3K27ac-2.norm.bed	GSE94922	ChIP-seq	53	2.53495	92104	56	94.6429	0.0575436
L3_brain	emb-larval_cns	GSM2491998_Nup93-1.norm.bed	GSE94922	ChIP-seq	56	3.13954	53440	56	100	0.10479
L3_brain	emb-larval_cns	GSM2491999_Nup93-2.norm.bed	GSE94922	ChIP-seq	56	3.22548	46740	56	100	0.119812
L3_brain	emb-larval_cns	GSM2492000_Nup93-3.norm.bed	GSE94922	ChIP-seq	56	3.13677	50503	56	100	0.110885
L3_brain	emb-larval_cns	GSM2492001_Nup98-1.norm.bed	GSE94922	ChIP-seq	55	2.80863	67107	56	98.2143	0.0819587
L3_brain	emb-larval_cns	GSM2492002_Nup98-2.norm.bed	GSE94922	ChIP-seq	56	3.14066	63168	56	100	0.0886525
L3_brain	emb-larval_cns	GSM2492003_Nup98-3.norm.bed	GSE94922	ChIP-seq	56	2.9987	73637	56	100	0.0760487
L3_brain	emb-larval_cns	GSM2886880_ATAC_Dros_Ga99_ctrl_sample_a_2_larval_brain.bed	GSE102441	ATAC-seq	42	2.37506	106800	56	75	0.0393258
L3_brain	emb-larval_cns	GSM2886881_ATAC_Dros_UAS-grh_x_Ga99_sample_a_2_larval_brain.bed	GSE102441	ATAC-seq	48	2.29175	128090	56	85.7143	0.0374737
L3_brain	emb-larval_cns	GSM2886882_ATAC_Dros_UAS-grh_x_Ga99_sample_b_2_larval_brain.bed	GSE102441	ATAC-seq	34	1.4385	91423	56	60.7143	0.0371898
L3_eye_ante_discs	disc.mapping1	GSE62557_grh-vs-input-bdgcmp-pileup_vs_lambda.bed	GSE62557	ChIP-seq	31	13.2443	10939	66	46.9697	0.28339
L3_eye_ante_discs	disc.mapping1	GSE82151_dac-ChIP-vs-ChIP_Input_macs2_peaks.bed	GSE82151	ChIP-seq	6	5.4227	3289	66	9.09091	0.182426
L3_eye_ante_discs	disc.mapping1	GSM1053514_Abrupt.peaks.bed	GSE42928	ChIP-seq	17	11.3565	8897	66	25.7576	0.191076
L3_eye_ante_discs	disc.mapping1	GSM1053515_Abrupt_scrib.peaks.bed	GSE42928	ChIP-seq	10	6.14872	10908	66	15.1515	0.0916758
L3_eye_ante_discs	disc.mapping1	GSM1182473_H3K4me1_EID_R1.bed	GSE48621	FAIRE	34	7.29023	25530	66	51.5152	0.133177
L3_eye_ante_discs	disc.mapping1	GSM1182474_H3K27ac_EID_R1.bed	GSE48621	FAIRE	28	3.82879	36550	66	42.4242	0.0766074
L3_eye_ante_discs	disc.mapping1	GSM1261348_eye-antennal_disc_FAIRE_peaks.bed	GSE38727	FAIRE	16	6.53937	10430	66	24.2424	0.153404
L3_eye_ante_discs	disc.mapping1	GSM1426254_FRT82_ATAC-Seq_Peaks.bed	GSE59078	ATAC-seq	40	13.4867	24875	66	60.6061	0.160804
L3_eye_ante_discs	disc.mapping1	GSM1426255_RAL-208_ATAC-Seq_Peaks.bed	GSE59078	ATAC-seq	38	13.3956	23418	66	57.5758	0.162268
L3_eye_ante_discs	disc.mapping1	GSM1426256_Optix-GFP_ATAC-Seq_Peaks.bed	GSE59078	ATAC-seq	34	12.559	22750	66	51.5152	0.149451
L3_eye_ante_discs	disc.mapping1	GSM1426257_RasScrib-Early_ATAC-Seq_Peaks.bed	GSE59078	ATAC-seq	34	12.4752	20444	66	51.5152	0.166308
L3_eye_ante_discs	disc.mapping1	GSM1426258_RasScrib-Late_ATAC-Seq_Peaks.bed	GSE59078	ATAC-seq	32	10.5819	22498	66	48.4848	0.142235
L3_eye_ante_discs	disc.mapping1	GSM1426261_FRT82_FAIRE-Seq_Peaks.bed	GSE59078	FAIRE	23	9.29775	17138	66	34.8485	0.134205
L3_eye_ante_discs	disc.mapping1	GSM1426262_CantonS_FAIRE-Seq_Peaks.bed	GSE59078	FAIRE	27	9.97088	20557	66	40.9091	0.131342
L3_eye_ante_discs	disc.mapping1	GSM1426263_RasScrib-Early_FAIRE-Seq_Peaks.bed	GSE59078	FAIRE	30	11.8192	20092	66	45.4545	0.149313
L3_eye_ante_discs	disc.mapping1	GSM1426264_RasScrib-Late_FAIRE-Seq_Peaks.bed	GSE59078	FAIRE	22	7.25097	21715	66	33.3333	0.101312
L3_eye_ante_discs	disc.mapping1	GSM1444005_FAIRE_Dmel_CS_EA.bed	GSE59706	FAIRE	66	3.80313	74134	66	100	0.089028
L3_eye_ante_discs	disc.mapping1	GSM1444006_FAIRE_Dmel_FRT82_EA.bed	GSE59706	FAIRE	59	7.44087	94091	66	89.3939	0.0627053
L3_eye_ante_discs	disc.mapping1	GSM1590761_FAIRE2.bed	GSE65250	FAIRE	66	3.52863	55983	66	100	0.117893
L3_eye_ante_discs	disc.mapping1	GSM1590762_FAIRE4.bed	GSE65250	FAIRE	61	6.87214	98843	66	92.4242	0.061714
L3_eye_ante_discs	disc.mapping1	GSM1590763_FAIRE5.bed	GSE65250	FAIRE	66	3.64437	39947	66	100	0.165219
L3_eye_ante_discs	disc.mapping1	GSM2716860_ATAC_pSA268_EA.norm.bed	GSE101827	ATAC-seq	15	8.93131	6393	66	22.7273	0.234632
L3_eye_ante_discs	disc.mapping1	GSM2716862_ATAC_pSA269_EA.norm.bed	GSE101827	ATAC-seq	18	12.7633	5453	66	27.2727	0.330094
L3_eye_ante_discs	disc.mapping1	GSM2716864_ATAC_pSA270_EA.norm.bed	GSE101827	ATAC-seq	20	13.5057	5945	66	30.303	0.336417
L3_eye_ante_discs	disc.mapping1	GSM2716866_ATAC_pSA271_EA.norm.bed	GSE101827	ATAC-seq	19	13.4166	5473	66	28.7879	0.347159
L3_eye_ante_discs	disc.mapping1	GSM2716868_Line_25174_IR.norm.bed	GSE101827	ATAC-seq	26	12.8624	9635	66	39.3939	0.26985
L3_eye_ante_discs	disc.mapping1	GSM2716869_Line_25185_IR.norm.bed	GSE101827	ATAC-seq	31	16.4024	10094	66	46.9697	0.307113
L3_eye_ante_discs	disc.mapping1	GSM2716870_Line_25186_IR.norm.bed	GSE101827	ATAC-seq	21	14.3495	6339	66	31.8182	0.331283
L3_eye_ante_discs	disc.mapping1	GSM2716871_Line_25187.norm.bed	GSE101827	ATAC-seq	21	13.8348	5957	66	31.8182	0.352526
L3_eye_ante_discs	disc.mapping1	GSM2716872_Line_25193_IR.norm.bed	GSE101827	ATAC-seq	26	15.6541	8140	66	39.3939	0.31941
L3_eye_ante_discs	disc.mapping1	GSM2716873_Line_25194_IR.norm.bed	GSE101827	ATAC-seq	28	14.7373	9337	66	42.4242	0.299882
L3_eye_ante_discs	disc.mapping1	GSM2716874_Line_25199.norm.bed	GSE101827	ATAC-seq	24	14.0572	8023	66	36.3636	0.29914
L3_eye_ante_discs	disc.mapping1	GSM2716875_Line_25208_IR.norm.bed	GSE101827	ATAC-seq	29	16.2423	8807	66	43.9394	0.329284
L3_eye_ante_discs	disc.mapping1	GSM2716876_Line_25208.norm.bed	GSE101827	ATAC-seq	19	13.702	5411	66	28.7879	0.351137
L3_eye_ante_discs	disc.mapping1	GSM2716877_Line_28123_IR.norm.bed	GSE101827	ATAC-seq	26	13.0903	9737	66	39.3939	0.267023
L3_eye_ante_discs	disc.mapping1	GSM2716878_Line_28123.norm.bed	GSE101827	ATAC-seq	26	14.2565	8075	66	39.3939	0.321981
L3_eye_ante_discs	disc.mapping1	GSM2716879_Line_28153.norm.bed	GSE101827	ATAC-seq	18	11.8408	6976	66	27.2727	0.258028
L3_eye_ante_discs	disc.mapping1	GSM2716880_Line_28202_IR.norm.bed	GSE101827	ATAC-seq	28	16.0364	8478	66	42.4242	0.330267
L3_eye_ante_discs	disc.mapping1	GSM2716881_Line_28206.norm.bed	GSE101827	ATAC-seq	20	11.9761	7674	66	30.303	0.26062
L3_eye_ante_discs	disc.mapping1	GSM2716882_Line_28222_IR.norm.bed	GSE101827	ATAC-seq	29	16.5358	8604	66	43.9394	0.337053
L3_eye_ante_discs	disc.mapping1	GSM2716883_Line_28224.norm.bed	GSE101827	ATAC-seq	23	14.4633	6692	66	34.8485	0.343694
L3_eye_ante_discs	disc.mapping1	GSM2716884_Line_28243.norm.bed	GSE101827	ATAC-seq	23	14.0605	7319	66	34.8485	0.314251
L3_eye_ante_discs	disc.mapping1	GSM2716885_Line_28260_IR.norm.bed	GSE101827	ATAC-seq	24	12.611	9506	66	36.3636	0.252472
L3_eye_ante_discs	disc.mapping1	GSM2716886_Line_28260.norm.bed	GSE101827	ATAC-seq	25	14.5199	7367	66	37.8788	0.339351
L3_eye_ante_discs	disc.mapping1	GSM2716887_Line_28262_IR.norm.bed	GSE101827	ATAC-seq	22	11.8297	8776	66	33.3333	0.250684
L3_eye_ante_discs	disc.mapping1	GSM2716888_Line_28262.norm.bed	GSE101827	ATAC-seq	20	12.8724	6586	66	30.303	0.303674
L3_eye_ante_discs	disc.mapping1	GSM2716889_Line_28265_IR.norm.bed	GSE101827	ATAC-seq	31	15.3212	9948	66	46.9697	0.31162
L3_eye_ante_discs	disc.mapping1	GSM2716890_Line_28265.norm.bed	GSE101827	ATAC-seq	17	11.9691	5820	66	25.7576	0.292096
L3_eye_ante_discs	disc.mapping1	GSM2716891_Line_28275_IR.norm.bed	GSE101827	ATAC-seq	26	12.9857	9941	66	39.3939	0.261543
L3_eye_ante_discs	disc.mapping1	GSM2716892_Line_28275.norm.bed	GSE101827	ATAC-seq	21	11.7473	7514	66	31.8182	0.279478
L3_eye_ante_discs	disc.mapping1	GSM2716893_Line_29651.norm.bed	GSE101827	ATAC-seq	20	12.2124	7255	66	30.303	0.275672
L3_eye_ante_discs	disc.mapping1	GSM2716894_Line_29652_IR.norm.bed	GSE101827	ATAC-seq	32	16.92	9083	66	48.4848	0.352307
L3_eye_ante_discs	disc.mapping1	GSM2716895_Line_29652.norm.bed	GSE101827	ATAC-seq	20	11.0966	7421	66	30.303	0.269505
L3_eye_ante_discs	disc.mapping1	GSM2716896_Line_55026.norm.bed	GSE101827	ATAC-seq	26	16.4132	6779	66	39.3939	0.383537
L3_eye_ante_discs	disc.mapping1	GSM2716897_Line_55031_IR.norm.bed	GSE101827	ATAC-seq	29	14.5723	10792	66	43.9394	0.268718
L3_eye_ante_discs	disc.mapping1	GSM2716898_Line_55031.norm.bed	GSE101827	ATAC-seq	21	11.6086	7141	66	31.8182	0.294076
L3_eye_ante_discs	disc.mapping1	GSM2886885_ATAC_Dros_cell_lethal_ctrl_sample_a_10_eye-ant_discs.bed	GSE102441	ATAC-seq	59	7.44221	88307	66	89.3939	0.0668124
L3_eye_ante_discs	disc.mapping1	GSM2886886_ATAC_Dros_cell_lethal_ctrl_sample_b_10_eye-ant_discs.bed	GSE102441	ATAC-seq	51	6.87397	69112	66	77.2727	0.0737933
L3_eye_ante_discs	disc.mapping1	GSM3090179_EyChIP-seq_1.bed	GSE112868	ChIP-seq	66	2.93152	15564	66	100	0.424056
L3_eye_ante_discs	disc.mapping1	GSM3090180_EyChIP-seq_2.bed	GSE112868	ChIP-seq	66	2.74333	25783	66	100	0.255983
L3_eye_ante_discs	disc.mapping1	GSM3139656_H3K4me1_ChIPseq.bed	GSE112868	ChIP-seq	66	2.77989	69032	66	100	0.0956078
L3_eye_ante_discs	disc.mapping1	GSM3139658_H3K27Ac_ChIPseq.bed	GSE112868	ChIP-seq	66	2.77133	42895	66	100	0.153864
L3_eye_ante_discs	disc.mapping1	GSM3139659_PolII_ChIPseq.bed	GSE112868	ChIP-seq	66	2.7116	48403	66	100	0.136355
L3_eye_ante_discs	disc.mapping1	GSM829685_eyedisc_ctrl_suz12_peaks.bed	GSE33546	ChIP-seq	1	2.21254	156	66	1.51515	0.641026
L3_eye_disc	imaginal_disc	GSM1319841_yki_peaks.bed	GSE54601	ChIP-seq	29	10.8623	11679	71	40.8451	0.248309
L3_eye_disc	imaginal_disc	GSM1319842_sd_peaks.bed	GSE54601	ChIP-seq	6	6.04031	2557	71	8.4507	0.23465
L3_eye_disc	imaginal_disc	GSM1319844_polII_peaks.bed	GSE54601	ChIP-seq	15	4.82008	10105	71	21.1268	0.148441
L3_eye_disc	imaginal_disc	GSM1910622_EyeDisc_K27Ac_Enriched.bed	GSE74080	ChIP-seq	34	5.87872	7300	71	47.8873	0.465753
L3_eye_disc	imaginal_disc	GSM1910624_EyeDisc_PC_Enriched.bed	GSE74080	ChIP-seq	15	10.3978	2029	71	21.1268	0.73928
L3_eye_disc	imaginal_disc	GSM1910625_EyeDisc_PH_Enriched.bed	GSE74080	ChIP-seq	16	7.59708	3378	71	22.5352	0.473653
L3_wing_disc	disc.mapping1	GSM1182472_H3K27ac_WID_R1.bed	GSE48621	ChIP-seq	30	4.64231	36227	66	45.4545	0.0828112
L3_wing_disc	disc.mapping1	GSM1910628_WingDisc_PC_Enriched.bed	GSE74080	ChIP-seq	22	8.39818	3719	66	33.3333	0.591557
L3_wing_disc	disc.mapping1	GSM1910629_WingDisc_PH_Enriched.bed	GSE74080	ChIP-seq	21	7.34026	5072	66	31.8182	0.414038
L3_wing_disc	disc.mapping1	GSM2482850_Wingdisc_GRH_peaks.bed	GSE83305	ChIP-seq	9	5.43586	1420	66	13.6364	0.633803
L3_wing_disc	disc.mapping1	GSM2525829_dm3.wingDiscs.k27ac.wt.bed	GSE95781	ChIP-seq	15	3.87477	14486	66	22.7273	0.103548
L3_wing_disc	disc.mapping1	GSM2525832_dm3.wingDiscs.k4m1.wt.bed	GSE95781	ChIP-seq	27	6.40621	22395	66	40.9091	0.120563
L3_wing_disc	disc.mapping1	GSM2716861_ATAC_pSA268_wing.norm.bed	GSE101827	ATAC-seq	12	7.52013	6105	66	18.1818	0.19656
L3_wing_disc	disc.mapping1	GSM2716863_ATAC_pSA269_wing.norm.bed	GSE101827	ATAC-seq	13	9.89841	4484	66	19.697	0.28992
L3_wing_disc	disc.mapping1	GSM2716865_ATAC_pSA270_wing.norm.bed	GSE101827	ATAC-seq	15	11.2154	4770	66	22.7273	0.314465
L3_wing_disc	disc.mapping1	GSM2716867_ATAC_pSA271_wing.norm.bed	GSE101827	ATAC-seq	15	11.5709	4875	66	22.7273	0.307692
L3_wing_disc	disc.mapping1	GSM2716905_ChIPmentation_grh-GFP_anti-GFP_Wing.bed	GSE101827	ChIP-seq	25	2.484	28447	66	37.8788	0.0878827
L3_wing_disc	disc.mapping1	GSM2747053_AH16H00C1.nucl-free.macsv2.1.1.pe.narrowPeak	GSE102839	ATAC-seq	13	3.99689	19174	66	19.697	0.0678001
L3_wing_disc	disc.mapping1	GSM2747054_AH16H00C2.mononucleosome.macsv2.1.1.pe.narrowPeak	GSE102839	ATAC-seq	14	4.06635	12212	66	21.2121	0.114641
L3_wing_disc	disc.mapping1	GSM2747057_AH16H15C1.mononucleosome.macsv2.1.1.pe.narrowPeak	GSE102839	ATAC-seq	8	1.95575	11145	66	12.1212	0.0717811
L3_wing_disc	disc.mapping1	GSM2747058_AH16H15C2.mononucleosome.macsv2.1.1.pe.narrowPeak	GSE102839	ATAC-seq	12	3.13314	13194	66	18.1818	0.0909504
L3_wing_disc	disc.mapping1	GSM2747061_AH16H25C1.nucl-free.macsv2.1.1.pe.narrowPeak	GSE102839	ATAC-seq	12	3.2797	20619	66	18.1818	0.0581987
L3_wing_disc	disc.mapping1	GSM2747062_AH16H25C2.mononucleosome.macsv2.1.1.pe.narrowPeak	GSE102839	ATAC-seq	10	2.1869	12249	66	15.1515	0.0816393
L3_wing_disc	disc.mapping1	GSM2747065_AH00096C1.nucl-free.macsv2.1.1.pe.narrowPeak	GSE102839	ATAC-seq	14	3.48087	23956	66	21.2121	0.0584405
L3_wing_disc	disc.mapping1	GSM2747066_AH00096C2.nucl-free.macsv2.1.1.pe.narrowPeak	GSE102839	ATAC-seq	17	5.53483	21915	66	25.7576	0.0775724
L3_wing_disc	disc.mapping1	GSM593407_Ash2.peaks.bed	GSE24115	ChIP-seq	22	4.40375	31582	66	33.3333	0.0696599
L3_wing_disc	disc.mapping1	GSM593411_Pol2Ser2P.peaks.bed	GSE24115	ChIP-seq	6	1.60019	4828	66	9.09091	0.124275
L3_wing_disc	disc.mapping1	GSM593412_Pol2Ser5P.peaks.bed	GSE24115	ChIP-seq	6	2.93721	3732	66	9.09091	0.160772
L3_wing_disc	disc.mapping1	GSM668388_peaks_lid.bed	GSE27078	ChIP-seq	1	1.13038	4284	66	1.51515	0.0233427
L3_wing_disc	disc.mapping1	GSM948717_wing_disc_FAIRE_peaks.bed	GSE38727	FAIRE	22	7.29723	14285	66	33.3333	0.154008
L3_wing_disc	disc.mapping1	GSM997713_peaks_s5.bed	GSE27081	ChIP-seq	0	-0.119039	546	66	0	0
L3_wing_disc	disc.mapping1	GSM997715_peaks_s2.bed	GSE27081	ChIP-seq	2	2.41052	6292	66	3.0303	0.0317864
L3_wing_disc	disc.mapping1	GSM1182471_H3K4me1_WID_R1.bed	GSE48621	ChIP-seq	35	6.34997	26966	66	53.0303	0.129793
Neuron	adult_nervous	GSM909163_adult_Tdc2_brain_h3k27ac_110927_scaled10M.bed	GSE37032	ChIP-seq	95	3.9637	94479	101	94.0594	0.100551
Neuron	adult_nervous	GSM730624_EAG_ip_rpm.bed	GSE29513	ChIP-seq	35	3.47833	39669	101	34.6535	0.0882301
Neuron	adult_nervous	GSM909153_adult_57C10_brain_h3k27ac_110526_scaled10M.bed	GSE37032	ChIP-seq	78	3.15893	85199	101	77.2277	0.0915504
Neuron	adult_nervous	GSM2127648_neuron_H3K27ac.bed	GSE80457	ChIP-seq	5	2.82587	2594	101	4.9505	0.192753
Neuron	adult_nervous	GSM909154_adult_57C10_brain_h3k27ac_111214_scaled10M.bed	GSE37032	ChIP-seq	79	2.74037	85332	101	78.2178	0.0925796
Neuron	adult_nervous	GSM2127645_neuron_H3K4me1.bed	GSE80457	ChIP-seq	1	-0.0409035	1961	101	0.990099	0.0509944
Neuron	adult_nervous	GSM3445558_ne_Ubx_S_peaks.bed	GSE121752	ChIP-seq	30	-0.169331	66459	101	29.703	0.0451406
Neuron	adult_nervous	GSM3445556_ne_Ubx_peaks.bed	GSE121752	ChIP-seq	10	-0.258367	14251	101	9.90099	0.0701705
Neuron	adult_nervous	GSM3445562_nl_Ubx_S_peaks.bed	GSE121752	ChIP-seq	0	-0.655566	936	101	0	0
OSC	gonad	GSM1000409_OSC_DHSseq_rep1.peaks.txt	GSE40739	DNase	16	7.59594	12866	38	42.1053	0.124359
OSC	gonad	GSM1914759_Rpb3_siSetDB1_Fig6.bed	GSE74097	ChIP-seq	5	6.35326	2986	38	13.1579	0.167448
OSC	gonad	GSM1000410_OSC_DHSseq_rep2.peaks.txt	GSE40739	DNase	16	6.34009	15203	38	42.1053	0.105242
OSC	gonad	GSM1914756_Rpb3_siG9a_Fig6.bed	GSE74097	ChIP-seq	6	6.12566	4086	38	15.7895	0.146843
OSC	gonad	GSM1914755_Rpb3_siCG9754_Fig6.bed	GSE74097	ChIP-seq	5	5.84038	2986	38	13.1579	0.167448
OSC	gonad	GSM1914754_Rpb3_siCG9754_Fig3.bed	GSE74097	ChIP-seq	6	5.70852	4798	38	15.7895	0.125052
OSC	gonad	GSM1000403_OSC_STARRseq_rep2.peaks.txt	GSE40739	STARR-seq	6	5.31228	4365	38	15.7895	0.137457
OSC	gonad	GSM1914758_Rpb3_siHP1_Fig6.bed	GSE74097	ChIP-seq	4	5.24006	2611	38	10.5263	0.153198
OSC	gonad	GSM1000402_OSC_STARRseq_rep1.peaks.txt	GSE40739	STARR-seq	5	4.78492	3835	38	13.1579	0.130378
OSC	gonad	GSM1357057_OSC_STARRseq_with_ecd_rep2.peaks.txt	GSE47691	STARR-seq	7	4.18068	8798	38	18.4211	0.0795635
OSC	gonad	GSM1914757_Rpb3_siGFP_Fig6.bed	GSE74097	ChIP-seq	4	4.16933	3151	38	10.5263	0.126944
OSC	gonad	GSM3425351_Nxf2_2_OSC_KD_ChIP_Pol_II_uniq.bed	GSE120617	ChIP-seq	8	4.15016	10605	38	21.0526	0.0754361
OSC	gonad	GSM1914760_Rpb3_siSuvar39_Fig6.bed	GSE74097	ChIP-seq	4	3.81689	3474	38	10.5263	0.115141
OSC	gonad	GSM3425349_Panx_OSC_KD_ChIP_Pol_II_uniq.bed	GSE120617	ChIP-seq	8	3.25748	13044	38	21.0526	0.0613309
OSC	gonad	GSM1357056_OSC_STARRseq_with_ecd_rep1.peaks.txt	GSE47691	STARR-seq	15	2.59749	40993	38	39.4737	0.0365916
OSC	gonad	GSM1357054_OSC_STARRseq_no_ecd_rep1.peaks.txt	GSE47691	STARR-seq	15	2.38162	44696	38	39.4737	0.0335601
OSC	gonad	GSM3425347_ctrl_OSC_KD_ChIP_Pol_II_all.bed	GSE120617	ChIP-seq	11	2.27347	24478	38	28.9474	0.0449383
OSC	gonad	GSM3425350_Nxf2_1_OSC_KD_ChIP_Pol_II_all.bed	GSE120617	ChIP-seq	14	1.96951	39517	38	36.8421	0.0354278
OSC	gonad	GSM3425348_Piwi_OSC_KD_ChIP_Pol_II_all.bed	GSE120617	ChIP-seq	10	1.44849	25964	38	26.3158	0.0385149
OSC	gonad	GSM1914753_HP1_C1A9_siPiwi.bed	GSE74097	ChIP-seq	0	-0.181636	348	38	0	0
OSC	gonad	GSM1914750_HP1_291C_siGFP.bed	GSE74097	ChIP-seq	0	-0.287353	889	38	0	0
OSC	gonad	GSM1914751_HP1_291C_siPiwi.bed	GSE74097	ChIP-seq	0	-0.299866	644	38	0	0
OSC	gonad	GSM1914752_HP1_C1A9_siGFP.bed	GSE74097	ChIP-seq	0	-0.340352	702	38	0	0
Ovary	reproductive.mapping2	GSM1845089_control_sh_Pol2ChIP_R1_uni.bed	GSE71775	ChIP-seq	16	13.2798	4517	46	34.7826	0.354217
Ovary	reproductive.mapping2	GSM1845092_control_sh_Pol2ChIP_R4_uni.bed	GSE71775	ChIP-seq	12	12.1601	3326	46	26.087	0.360794
Ovary	reproductive.mapping2	GSM1845091_control_sh_Pol2ChIP_R3_all.bed	GSE71775	ChIP-seq	15	7.86243	11121	46	32.6087	0.13488
Ovary	reproductive.mapping2	GSM1845090_control_sh_Pol2ChIP_R2_all.bed	GSE71775	ChIP-seq	14	7.00604	11250	46	30.4348	0.124444
Ovary	reproductive.mapping2	GSM2987585_AntidLsd1_preImmune01_peaks.txt	GSE110331	ChIP-seq	6	5.57011	3642	46	13.0435	0.164745
Ovary	reproductive.mapping2	GSM2987586_AntidLsd1_preImmune02_peaks.txt	GSE110331	ChIP-seq	4	4.92937	2321	46	8.69565	0.17234
Ovary	reproductive.mapping2	GSM1361770_VG2.bed	GSE56347	ChIP-seq	13	4.85802	31984	46	28.2609	0.0406453
Ovary	reproductive.mapping2	GSM1845088_control_sh_gDNAseq_uni.bed	GSE71775	DNase	42	3.64524	117944	46	91.3043	0.0356101
Ovary	reproductive.mapping2	GSM1361769_VG1.bed	GSE56347	ChIP-seq	26	3.20882	113087	46	56.5217	0.0229911
Ovary	reproductive.mapping2	GSM2987587_AntidLsd1_preImmune03_peaks.txt	GSE110331	ChIP-seq	2	2.12714	2174	46	4.34783	0.0919963
Ovary	reproductive.mapping2	GSM2345414_1-9.groseq.unique.all.-.bed	GSE88774	GRO-seq	2	1.96054	2715	46	4.34783	0.0736648
Ovary	reproductive.mapping2	GSM3229961_w1118-AC-15-1.bed	GSE116362	ChIP-seq	45	0.102656	95693	46	97.8261	0.0470254
Ovary	reproductive.mapping2	GSM2810090_lacI-HP1a_input.bed	GSE104923	ChIP-seq	42	0.064112	71628	46	91.3043	0.0586363
Ovary	reproductive.mapping2	GSM3229973_w1118-Pol2-S5P-3.bed	GSE116362	ChIP-seq	45	0.0382677	62102	46	97.8261	0.0724614
Ovary	reproductive.mapping2	GSM3229970_w1118-Pol2-S2P-1.bed	GSE116362	ChIP-seq	43	-0.177944	116123	46	93.4783	0.0370297
Ovary	reproductive.mapping2	GSM3229972_w1118-Pol2-S5P-2.bed	GSE116362	ChIP-seq	38	-0.466305	126807	46	82.6087	0.0299668
Ovary	reproductive.mapping2	GSM3229964_w1118-AC-74-3.bed	GSE116362	ChIP-seq	45	-0.501751	44112	46	97.8261	0.102013
Ovary	reproductive.mapping2	GSM3229971_w1118-Pol2-S5P-1.bed	GSE116362	ChIP-seq	44	-0.546011	62583	46	95.6522	0.0703066
Ovary	reproductive.mapping2	GSM2810086_w1118_polII.bed	GSE104923	ChIP-seq	42	-0.612155	67991	46	91.3043	0.0617729
Ovary	reproductive.mapping2	GSM3229962_w1118-AC-74-1.bed	GSE116362	ChIP-seq	44	-0.64728	86137	46	95.6522	0.0510814
Ovary	reproductive.mapping2	GSM3229963_w1118-AC-74-2.bed	GSE116362	ChIP-seq	43	-1.79078	70404	46	93.4783	0.0610761
Note:
(a) If multiple REDfly sets corresponded to the same EnhancerAtlas set, the one with the largest number of significant subsets was selected for analysis

### Sheet: (e ) Subsets_summary_data
EnhancerAtlas_set	REDfly_seta	total_subsetsb	significant_subsets	%significant_subsets	median_overlap (%)
adult_brain	adult_brain	7	2	28.5714	20.1299
blastoderm	blastoderm	19	16	84.2105	95.8333
embryo_1-3	blastoderm	3	3	100	43.75
embryo_muscle	visceral1	2	2	100	56.0976
L3brain	emb-larval_cns	13	2	15.3846	99.1071
L3eye	disc_mapping1	6	6	100	23.48
L3eye-antennal_disc	disc_mapping1	64	57	89.0625	38.6364
L3wing_disc	disc_mapping1	27	17	62.963	22.7273
neuron	adult_nervous	9	3	33.3333	79.2683
OSC	gonad	23	13	56.5217	15.7895
ovary	reproductive2	21	8	38.0952	29.3478
	total	194	129	66.4948
	median			62.963	38.6364
Notes:
(a) If multiple REDfly sets corresponded to the same EnhancerAtlas set, the one with the largest number of significant subsets was selected for analysis
(b) total does not include EnhancerAtlas subsets eliminated from analysis

### Sheet: (f) Single_Cell_Comparisons
snEnhancer_set	REDfly_set	intersects	z-score*	EnhancerAtlas_Set_Size	REDFly_Set_Size	%Overlap(REDfly)	%Overlap(EA)
E2-4_Blastoderm_A_ant	blastoderm.mapping1	31	25.5406	7050	48	64.5833	0.439716
E2-4_Blastoderm_anlage	blastoderm.mapping1	31	22.2164	11076	48	64.5833	0.279884
E2-4_Blastoderm_B_ant	blastoderm.mapping1	29	20.468	10578	48	64.5833	0.329507
E2-4_Blastoderm_C_post	blastoderm.mapping1	31	21.707	9408	48	60.4167	0.310393
E2-4_Blastoderm_D_post	blastoderm.mapping1	29	21.4775	9343	48	60.4167	0.274154
E2-4_Blastoderm_E_post	blastoderm.mapping1	29	18.9533	11001	48	60.4167	0.263612
E10-12_Fat_body	emb-larv_fat_body	4	3.64141	11284	16	50	0.21206
E6-8_Fat_body_prim	emb-larv_fat_body	4	4.18302	8139	16	45.6522	0.183968
E10-12_Muscle	emb-larv_visceral	8	6.39017	11619	27	43.4783	0.172132
E6-8_Muscle_prim_A	emb-larv_visceral	7	5.23442	11415	27	39.1304	0.184521
E6-8_Muscle_prim_B	emb-larv_visceral	8	6.38111	10846	27	43.9024	0.16596
E6-8_Muscle_prim_C	emb-larv_visceral	5	4.1569	9755	27	48	0.11064
E10-12_CNS_A	emb-larval_cns	3	1.1039	7046	56	48	0.103279
E10-12_CNS_B	emb-larval_cns	1	-0.216958	4934	56	40	0.102512
E10-12_CNS_C	emb-larval_cns	3	0.583404	9525	56	55.5556	0.087604
E10-12_CNS_D	emb-larval_cns	4	0.850257	10725	56	44	0.0963644
E10-12_CNS_E	emb-larval_cns	6	2.39693	10744	56	20.5882	0.198694
E6-8_CNS_A	emb-larval_cns	3	0.485276	10273	56	19.1781	0.198694
E6-8_CNS_B	emb-larval_cns	3	0.262075	10542	56	44.4444	0.0737599
E10-12_CNS_A	emb-larval_neuron	14	7.96888	7046	73	26.8293	0.112763
E10-12_CNS_B	emb-larval_neuron	10	6.55213	4934	73	29.2683	0.103279
E10-12_CNS_C	emb-larval_neuron	14	6.97997	9525	73	26.8293	0.0963644
E10-12_CNS_D	emb-larval_neuron	14	6.06516	10725	73	25	0.114548
E10-12_CNS_E	emb-larval_neuron	14	5.881	10744	73	22.0588	0.146014
E6-8_CNS_A	emb-larval_neuron	14	6.37524	10273	73	38.8889	0.0717581
E6-8_CNS_B	emb-larval_neuron	14	6.30193	10542	73	19.1781	0.146982
E10-12_Epidermis	embryonic_epidermis	7	5.85549	12501	15	13.6986	0.202675
E10-12_PNS_sense	embryonic_pns	7	7.08509	6111	28	20.5882	0.132802
E10-12_Muscle	embryonic_somatic_muscle	12	10.5813	11619	25	29.6296	0.0688527
E6-8_Muscle_prim_A	embryonic_somatic_muscle	11	9.67239	11415	25	29.6296	0.0737599
E6-8_Muscle_prim_B	embryonic_somatic_muscle	12	11.2918	10846	25	19.1781	0.13628
E6-8_Muscle_prim_C	embryonic_somatic_muscle	10	9.97578	9755	25	19.1781	0.132802
E10-12_Tracheal_sys	embryonic_trachea	1	0.612375	8813	16	19.1781	0.130536
E10-12_CNS_A	embryonic_ventral_nervous_system	14	8.44932	7046	68	19.1781	0.130305
E10-12_CNS_B	embryonic_ventral_nervous_system	7	4.48216	4934	68	46.6667	0.0559955
E10-12_CNS_C	embryonic_ventral_nervous_system	12	5.68297	9525	68	17.6471	0.125984
E10-12_CNS_D	embryonic_ventral_nervous_system	13	5.58414	10725	68	19.1176	0.121212
E10-12_CNS_E	embryonic_ventral_nervous_system	11	4.57964	10744	68	25.9259	0.0613228
E6-8_CNS_A	embryonic_ventral_nervous_system	15	7.02602	10273	68	25	0.0491461
E6-8_CNS_B	embryonic_ventral_nervous_system	14	6.43363	10542	68	16.1765	0.102383
E10-12_Fat_body	fat_body.mapping1	4	3.99932	11284	16	10.2941	0.141873
E6-8_Fat_body_prim	fat_body.mapping1	4	4.59085	8139	16	25	0.0491461
E6-8_Muscle_prim_A	myoblast	10	9.95178	11415	18	18.5185	0.0512558
E6-8_Muscle_prim_B	myoblast	8	7.71681	10846	18	25	0.0354484
E6-8_Muscle_prim_C	myoblast	7	7.00467	9755	18	25	0.0354484
E10-12_PNS_sense	pns.mapping1	5	3.49173	6111	53	9.43396	0.0818197
E10-12_Muscle	somatic_muscle.mapping1	20	13.2421	11619	46	10.7143	0.0558451
E6-8_Muscle_prim_A	somatic_muscle.mapping1	21	13.3851	11415	46	8.33333	0.0226937
E6-8_Muscle_prim_B	somatic_muscle.mapping1	23	15.5018	10846	46	5.35714	0.0425773
E6-8_Muscle_prim_C	somatic_muscle.mapping1	18	12.4775	9755	46	7.14286	0.037296
E10-12_Tracheal_sys	trachea.mapping1	2	1.39477	8813	24	6.25	0.0113469
E10-12_Muscle	visceral.mapping1	12	7.31754	11619	41	5.35714	0.0314961
E6-8_Muscle_prim_A	visceral.mapping1	11	7.14179	11415	41	5.35714	0.0292028
E6-8_Muscle_prim_B	visceral.mapping1	18	12.4248	10846	41	5.35714	0.0284576
E6-8_Muscle_prim_C	visceral.mapping1	11	7.6046	9755	41	1.78571	0.0202675
Notes:
*red text indicates 1-tailed Bonferroni-adusted P < 0.01
