## Supplementary material for "Reporter gene assays and chromatin-level assays define substantially non-overlapping sets of enhancer sequences": Supplmental Table 2

### Sheet: REDfly_set summary
REDfly_set	length cutoff (bp)	no. of sequences
adult_brain	600	77
adult_cns	600	82
adult_nervous	600	101
adult_pns	600	25
antennal_disc	600	21
blastoderm.mapping1	600	48
disc.mapping1	600	66
disc.mapping2	600	37
emb-larv_visceral	1000	27
emb-larval_cns	600	56
emb-larval_mushroombody	600	40
emb-larval_neuron	600	73
emb-larval_opticlobe	600	29
embryonic_muscle	600	31
embryonic_somatic_muscle	600	25
embryonic_ventral_nervous_system	600	68
eye_disc	600	35
eye-antennal_disc	600	45
eye.mapping1	1000	16
eye.mapping2	1000	63
female_gonad.mapping1	1000	29
female_reproductive	600	25
gonad	600	38
haltere_disc	1000	18
imaginal_disc	600	71
myoblast	1000	18
pns.mapping1	600	53
reproductive.mapping2	600	47
visceral.mapping1	600	42
wing.mapping2	600	33

### Sheet: REDfly_set sequences
Sequence names correspond to names from the REDfly database
blastoderm.mapping1	disc.mapping1	disc.mapping2	pns.mapping1	reproductive.mapping2	visceral.mapping1	wing.mapping2	eye.mapping1	eye.mapping2	adult_brain	adult_cns	adult_nervous	adult_pns	antennal_disc	embryonic_muscle	embryonic_somatic_muscle	embryonic_ventral_nervous_system	eye-antennal_disc	eye_disc	female_reproductive	gonad	imaginal_disc	emb-larv_visceral	haltere_disc	myoblast	emb-larval_cns	emb-larval_mushroombody	emb-larval_neuron	emb-larval_opticlobe	female_gonad.mapping1
h_h7FA	ey_B18	Tgs1_tatl_pPd141/32	nerfin-1_fragment12	Cp36_-93/-49	Prm_(-1.7/-1.4)PM	Acp65Aa_promotor-proximal-intron	sev_construct19	ey_B18	lncRNA:sphinx_sphinx_265bp_5'_fragment	Prm_(-1.7/-1.4)PM	Prm_(-1.7/-1.4)PM	aos_argos_aos292	ey_B18	Prm_(-1.7/-1.4)PM	Tm1_MA	nerfin-1_fragment2	ey_B18	ey_B18	Cp36_-93/-49	Cp36_-93/-49	ey_B18	Ubx_4CRE	kn_knMel1835-1991	slou_SK10	Tgs1_tatl_pPd141/32	Actbeta_GMR23D11	vvl_vvl-51	sim_Q255	Cp36_-93/-49
h_302	nerfin-1_fragment12	Su(H)_-403Su(H)	sna_0.25	Desat1_desat1_pPRR(RD)	Ubx_4CRE	Brd_0.19	aos_argos_aos292	nerfin-1_fragment12	cas_csc-3	lncRNA:sphinx_sphinx_265bp_5'_fragment	aos_argos_aos292	klu_klu363	aos_argos_aos292	slou_SK10	Ubx_BXD-C	nerfin-1_fragment3	nerfin-1_fragment12	nerfin-1_fragment12	ovo_del-ap-del-5	ovo_del-ap-del-5	nerfin-1_fragment12	bap_bap3.2.1	vg_minimal_boundary_enhancer	lbl_SBMs	Crz_287gal4	CG15270_GMR54D04	sim_Q255	BEAF-32_GMR61B03	Desat1_desat1_pPRR(RD)
hb_pThb3	so_soAE	aos_argos_aos292	Sox15_regionC	Mst57Db_-187/+381	bap_bap3.2.1	brk_S	klu_klu363	sev_construct19	Unspecified_VT10920	cas_csc-3	klu_klu363	sv_Frag8	dac_RE	Tgs1_tatl_pPd141/32	lbe_LME	Ubx_BXD-C	sev_construct19	sev_construct19	Hsp26_nurse_cell_enhancer	Tgs1_tatl_pPd141/32	sev_construct19	Eip71CD_188	Cpr47Ee_CG13222-edge	slou_SK16	ng1_HZ50-ng-EcRE	CG2016_GMR46F12	elav_construct_L	BuGZ_GMR36E02	ovo_del-ap-del-5
hb_pThb12	Tgs1_tatl_pPd141/32	dac_RE	Sox15_regionB	ovo_del-ap-del-5	betaTub60D_pWHLbeta3-14/del3,4,8	oc_oc9	sv_Frag8	so_soAE	Unspecified_VT5300	Unspecified_VT10920	lncRNA:sphinx_sphinx_265bp_5'_fragment	Spn_369bp_CRM	ss_E2.0_531	Tm1_MA	tx_dei_ChO-minimal	Ama_299	so_soAE	so_soAE	Su(H)_-403Su(H)	Fs(2)Ket_-204/+68	so_soAE	Pgd_-121.lacZ	Ser_minimal_wing_enhancer	lbe_LAMPE	cas_csc-3	CG9674_GMR75G03	Dad_dad13	CG10321_GMR36E10	Hsp26_nurse_cell_enhancer
oc_SBg	gl_multimer_2b	kn_knMel1835-1991	Sox15_regionA	Tgs1_tatl_pPd141/32	tin_tinB-180	Poxn_9	dpn_dpnA	gl_multimer_2b	Unspecified_VT16206	Unspecified_VT5300	sv_Frag8	ato_RE	toy_EEP	Ubx_BXD-C	HLH54F_965	noc_532	gl_multimer_2b	gl_multimer_2b	bam_-96-+133	Hsp26_nurse_cell_enhancer	Tgs1_tatl_pPd141/32	Tm1_MA	nab_B	lbe_LME	CG9336_Dc3'Peak	CadN_GMR30H04	14-3-3zeta_GMR65F02	CG4882_GMR83A09	Su(H)_-403Su(H)
oc_RVH	gl_multimer_2a	pb_labial_disc_element	Su(H)_ASE5	Fs(2)Ket_-204/+68	Tm1_MA	salm_salSN	ato_RE	gl_multimer_2a	Unspecified_VT24057	Unspecified_VT16206	cas_csc-3	ninaE_constructA	Brd_A	Mhc_537	how_2893	slou_847	gl_multimer_2a	gl_multimer_2a	Cp15_s15_promoter	Su(H)_-403Su(H)	gl_multimer_2b	Ubx_BXD-C	Unspecified_GMR89H09	ttk_SVM	CG9338_Fc3'OL	Deaf1_GMR84A09	5-HT2B_GMR83B02	CG9932_GMR87H02	bam_-96-+133
prd_deltaQ	gl_multimer_4a	ss_E2.0_531	Brd_0.19	Hsp26_nurse_cell_enhancer	Ubx_BXD-C	lncRNA:sphinx_sphinx_265bp_5'_fragment	ninaE_constructA	gl_multimer_4a	Unspecified_VT32915	Unspecified_VT24057	Spn_369bp_CRM	Or59b_36bp_cluster	Mes4_promoter	slou_847	sick_6419	gsb-n_GSBN01	gl_multimer_4a	gl_multimer_4a	nos_-85/+97	bam_-96-+133	gl_multimer_2a	PGRP-SB1_prom	Unspecified_GMR88E12	eve_D3/MHE	salm_AS	Dop1R2_GMR70G10	Ac3_GMR36E06	Ddc_GRHbe1	Cp15_s15_promoter
sna_HR	Su(H)_-403Su(H)	vg_minimal_boundary_enhancer	dpp_core_promoter	Su(H)_-403Su(H)	noc_532	ss_E2.0_531	fra_2C5	aop_O-lacZ	Unspecified_VT43898	Unspecified_VT32915	Unspecified_VT10920	Or85a_117bp_cluster	Spn_369bp_CRM	lbe_LME	Act57B_SVM	vvl_dfr_autoregulatory	aop_O-lacZ	aop_O-lacZ	vas_construct16	betaTub85D_-53/+23	gl_multimer_4a	slou_847	clumsy_GMR88D07	Mef2_156bp_embryonic	Actbeta_GMR23D11	Dscam3_GMR89H11	BEAF-32_GMR61B03	Dek_GMR55H07	nos_-85/+97
ftz_5'delta276	aop_O-lacZ	Brd_A	Or47b_219	Acp65Aa_promotor-proximal-intron	slou_847	vg_minimal_boundary_enhancer	ninaE_proximal_promoter_region	aos_argos_aos292	Unspecified_VT43253	Unspecified_VT43898	Unspecified_VT5300	Ir76a_promoter	bab2_S1	HLH54F_965	sls_Ket-1_Lac-Z	gsb_gsb-13	aos_argos_aos292	aos_argos_aos292	vas_minimalEnhancer	Cp15_s15_promoter	Su(H)_-403Su(H)	Ptx1_ChIPCRM3429	dpr19_GMR92F02	h_mesodermal	CG12502_GMR54C08	Dscam3_GMR89G05	BuGZ_GMR36E02	Dfd_GMR17F08	vas_construct16
tll_K11	aos_argos_aos292	Cpr47Ee_CG13222-edge	Or65a_238	bam_-96-+133	Unspecified_VT43898	Mes4_promoter	dve_dveA-promoter	dac_3EE-194	Unspecified_VT47146	Unspecified_VT43253	Unspecified_VT16206	Rh3_99_CAT	CG9336_Dc3'Peak	how_2893	sls_Ket-2_Lac-Z	nub_nub-49B	dac_3EE-194	dac_3EE-194	Vm26Aa_ICE	Dhod_ds1-del975	aop_O-lacZ	Drat_160	Dek_GMR56A07	sing_sing315	CG13229_GMR23D05	Eph_GMR25C09	CASK_GMR65F03	Dop1R1_GMR72B09	vas_minimalEnhancer
hb_matDm0.5-lacZ	Brd_0.19	Spn_369bp_CRM	Or67d_236	betaTub85D_-53/+23	Nrt_8563	Spn_369bp_CRM	chp_NS	hh_bar3L2	Unspecified_VT48907	Unspecified_VT47146	Unspecified_VT24057	Rh4_159_CAT	CG9338_Fc3'OL	Unspecified_3407	sls_Ket-3_Lac-Z	elav_construct_L	dac_RE	hh_bar3L2	wdn_pqp-HN	djl_-11-+95	aos_argos_aos292	Unspecified_3407	Unspecified_GMR87D06	blow_SVM	CG15651_GMR57H06	Unspecified_GMR72F04	CG11247_GMR61B01	Mp_GMR52D07	Vm26Aa_ICE
Abd-B_cl_AB5	brk_S	dysf_dys_dys640A	Or88a_465	Cp15_s15_promoter	Unspecified_2819	E(spl)m7-HLH_HLHm7_m7-0.5	Hsp27_EcR	klu_klu363	pdm2_pdm2-23A	Unspecified_VT48907	Unspecified_VT32915	ninaE_proximal_promoter_region	Dop1R2_GMR70G10	sick_6419	sfl_Lac-Z	14-3-3zeta_GMR65F02	hh_bar3L2	klu_klu363	Yp1_oe1-5prime	janB_JBbetaH	Brd_0.19	Mdr49_earlymesoderm	Unspecified_GMR43C04	Him_-336/-15	CG2016_GMR46F12	Unspecified_GMR17F07	CG12502_GMR54C08	Unspecified_GMR46G03	Vm32E_-112/-39
Abd-B_IAB7b2F1K	dac_3EE-194	ato_RE	Poxn_9	Dhod_ds1-del975	how_2893	nab_B	Kr_BO_0.8kb	so_so11	pdm2_pdm2-37B	pdm2_pdm2-23A	Unspecified_VT43898	Fas2_540bp_CRM	E(spl)mbeta-HLH_0.18	Act57B_SVM	fz2_Lac-Z	Alp4_GMR60D09	klu_klu363	sv_Frag8	Yp1_oe2	Mst36Fa_lacZ3	brk_S	blow_TBblow-lacZ	Unspecified_GMR85H05	CadN_Lac-Z	CG4882_GMR83A09	Unspecified_GMR36E03	CG15890_GMR46G02	Unspecified_GMR57A08	wdn_pqp-HN
btd_Ss-Ns	dac_RE	bab2_S1	Rh2_-183/+32	djl_-11-+95	Unspecified_3407	fra_2C5	scrt_NS	sv_Frag8	pdm2_pdm2-39	pdm2_pdm2-37B	Unspecified_VT43253	ato_3'348	E(spl)mgamma-HLH_155bp	sls_Ket-1_Lac-Z	CG9416_GFP	BuGZ_GMR36E02	ss_E2.0_531	wg_wg2.12	Mes4_promoter	Mst36Fb_LacZ2	dac_3EE-194	Hand_HV-element	dl_GMR25D06	Dtg_At70	CG9674_GMR75G03	Unspecified_GMR61A10	CG30033_GMR30H01	Unspecified_GMR93G11	Yp1_oe1-5prime
C15_350-2	hh_bar3L2	nab_B	rho_rhoD	janB_JBbetaH	Unspecified_3418	Dad_dad13	E(spl)mdelta-HLH_0.5	toy_EEP	nub_nub-49B	pdm2_pdm2-39	Unspecified_VT47146	chp_NS	Unspecified_GMR89H09	sls_Ket-2_Lac-Z	mAcon1_Acon_Lac-Z	CASK_GMR65F03	sv_Frag8	lz_LMEE	bcd_49bg-Z	Mst84Da_-152/+53	dac_RE	Unspecified_intronicCRM	esn_GMR79A09	lbe_E308	CG9932_GMR87H02	Unspecified_GMR91C05	CG31388_GMR77H12	Unspecified_GMR42H10	Yp1_oe2
ems_elementIV	klu_klu363	nkd_IntE_255	lncRNA:sphinx_sphinx_265bp_5'_fragment	Mst36Fa_lacZ3	Unspecified_4906	Fas2_540bp_CRM	Socs36E_STAT92E-luc	wg_wg2.12	pdm2_pdm2-27	nub_nub-49B	Unspecified_VT48907	Rh6_-202/+121	clumsy_GMR88D07	sls_Ket-3_Lac-Z	if_Lac-Z	CG10321_GMR36E10	toy_EEP	ato_RE	ovo_lacZdel-ap-del-6	nos_-85/+97	hh_bar3L2	CG12177_CG12177_enhancer[FL]	nAChRbeta2_GMR21F03	Six4_E255	Dhc64C_GMR42H12	Unspecified_GMR82G09	CG9932_GMR87H02	ari-1_GMR25D04	Mes4_promoter
hb_HZ340	kn_knMel1835-1991	Fas2_540bp_CRM	Sry-alpha_CANBG	Mst36Fb_LacZ2	sick_6419	E(spl)m8-HLH_Su(H)m8		Brd_A	vvl_vvl-51	pdm2_pdm2-27	pdm2_pdm2-23A	Hsp27_EcR	eyg_CD_408-613	sfl_Lac-Z	meso18E_Lac-Z	CG9674_GMR75G06	wg_wg2.12	ninaE_constructA	otu_otu:lacZ	srp_A7.1EB	klu_klu363	blow_SVM	tinc_GMR93F09	Ndg_FCenhancer	Dop1R2_GMR70G10	Unspecified_GMR42H10	CalpA_GMR65F05	l(3)neo38_GMR75A01	bcd_49bg-Z
ind_moduleA	oc_oc9	CG9932_GMR87H02	Brd_A	Mst84Da_-152/+53	Act57B_SVM	E(spl)mbeta-HLH_0.18		Mes4_promoter	pdm2_pdm2-36	vvl_vvl-51	pdm2_pdm2-37B	Ir60c_SA36	nonA_Kpn7	fz2_Lac-Z	tup_tupDME.s	Dop1R1_GMR72B09	Brd_A	CG9336_Dc3'Peak	Unspecified_CG16700_CRM7	Sry-beta_-140	kn_knMel1835-1991	htl_htl_enhancer[FL]	zip_GMR50G01	vg_vgAME	Dscam3_GMR89H08	Unspecified_GMR55H12	CkIIbeta_GMR9A08	nompB_GMR29A03	ovo_lacZdel-ap-del-6
kni_64	pb_labial_disc_element	Ddc_GRHbe1	Poxm_upstreamCRM	nos_-85/+97	Mdr49_earlymesoderm	E(spl)mgamma-HLH_155bp		so_so5	sim_Q255	pdm2_pdm2-36	pdm2_pdm2-39	Ir75a_5'_PG	E(spl)mdelta-HLH_0.5	CG9416_GFP	CadN_Lac-Z	Grd_GMR75H05	Mes4_promoter	CG9338_Fc3'OL	tsl_tsl_K	vas_construct16	oc_oc9	tup_tupAME.I			Dscam3_GMR89H11	Unspecified_GMR29A08	GluRIA_GMR71A02	nonA_Kpn7	otu_otu:lacZ
oc_otd-186	salm_salSN	Dop1R2_GMR70G10	Spn_369bp_CRM	lncRNA:sphinx_sphinx_265bp_5'_fragment	CG9416_GFP	Unspecified_GMR89H09		lz_LMEE	vvl_vvl-44	sim_Q255	nub_nub-49B	Ir94e_SA40	E(spl)m4-BFM_m4_HZm4	mAcon1_Acon_Lac-Z	rib_1070	HLH54F_GMR11H07	lz_LMEE	fra_2C5	Unspecified_CG9864_CRM9	vas_minimalEnhancer	pb_labial_disc_element	zfh1_zfh1PC			Eip74EF_GMR34F04	arm_GMR60D04	Mp_GMR52D07	tws_GMR32G05	Unspecified_CG16700_CRM7
prd_stripe1_enhancer	ss_E2.0_531	E(spl)mbeta-HLH_0.18	Obp57d_319promoter	Sry-beta_-140	Hand_HV-element	Unspecified_GMR78D09		Spn_369bp_CRM	Unspecified_CG9864_CRM9	vvl_vvl-44	pdm2_pdm2-27	Or67a_460bp	Socs36E_STAT92E-luc	if_Lac-Z	Unspecified_fra_enhancer[FL]	Rab3_GMR57B06	Spn_369bp_CRM	ninaE_proximal_promoter_region	Dad_dad13	Vm26Aa_ICE	salm_salSN	Ndg_FCenhancer			GluClalpha_GMR52D10	beat-IIb_GMR93B12	Rok_GMR30G09	CASK_GMR65F07	tsl_tsl_K
salm_sal242S/P	toy_EEP	E(spl)mgamma-HLH_155bp	Obp57e_330promoter	vas_construct16	h_mesodermal	clumsy_GMR88D07		dpn_dpnA	Unspecified_VT20804	Unspecified_CG9864_CRM9	ato_RE	Rh4_minimal_promoter		meso18E_Lac-Z	htl_htl_enhancer[FL]	Unspecified_GMR43A01	ato_RE	Fas2_540bp_CRM	Unspecified_GMR57A08	wdn_pqp-HN	ss_E2.0_531	AttA_prom			Unspecified_GMR43A01	ci_GMR32G01	TrpA1_GMR21E09	CG43347_GMR82C03	spo_Dmspo
Sry-alpha_CANBG	vg_minimal_boundary_enhancer	LanA_GMR25D02	tx_dei_ChO-minimal	vas_minimalEnhancer	Unspecified_intronicCRM	dpr19_GMR92F02		ato_RE	Or59b_36bp_cluster	Unspecified_VT20804	ninaE_constructA	Rh5_rh5_-176/+50		h_mesodermal	Unspecified_6874	Unspecified_GMR72F04	ninaE_constructA	CG9932_GMR87H02	nonA_Kpn7	Yp1_oe1-5prime	sv_Frag8	DptA_Dpt_prom			Unspecified_GMR72F04	dac_GMR9C03	Unspecified_GMR43A01	SNF4Agamma_GMR30H03	Dad_dad13
Ubx_2218S	wg_wg2.12	Unspecified_GMR89H09	E(spl)m7-HLH_HLHm7_m7-0.5	Vm26Aa_ICE	CG14687_downtreamCRM	nonA_Kpn7		ninaE_constructA	Or85a_117bp_cluster	Or59b_36bp_cluster	vvl_vvl-51	E(spl)mdelta-HLH_0.5		Unspecified_intronicCRM	Unspecified_3775	Unspecified_GMR9G05	bab2_S1	Dop1R2_GMR70G10	wit_wit6	Yp1_oe2	vg_minimal_boundary_enhancer	Mtk_prom			Unspecified_GMR46G05	fru_GMR21E07	Unspecified_GMR57B03	Src64B_GMR32G09	Unspecified_GMR57A08
abd-A_PRE_iab-2	Brd_A	Unspecified_GMR88E12	rho_rhoA	Vm32E_-112/-39	Alk_AlkEB9_OpaBS	Ir52b_446bp		nkd_UpE2	ktub_VT20119	Or85a_117bp_cluster	pdm2_pdm2-36	Or98a_600bp		Him_-336/-15	Tm2_3B	Unspecified_GMR15G06	CG9336_Dc3'Peak	E(spl)mgamma-HLH_155bp	Socs36E_STAT92E-luc	dj_dj-promoter	wg_wg2.12	Tm2_3B			Unspecified_GMR29A09	gl_GMR27B08	Unspecified_GMR71A01	Unspecified_GMR72G11	nonA_Kpn7
link_CG13333_link_5'	Cpr47Ee_CG13222-edge	beat-IV_GMR93A11	ato_RE	wdn_pqp-HN	cact_Busser_old	Ir60c_SA36		fra_2C5	Ir76a_promoter	ktub_VT20119	sim_Q255			CadN_Lac-Z		Unspecified_GMR52C11	CG9338_Fc3'OL	ato_3'348		Mes4_promoter	Brd_A	Drs_prom			Unspecified_GMR9G05	jef_GMR54D03	Unspecified_GMR61B07	Unspecified_GMR37C01	wit_wit6
h_stripe0	Mes4_promoter	clumsy_GMR88D07	Unspecified_2045	Yp1_oe1-5prime	CG42788_CRM2347	Ir7b_SA32		ninaE_proximal_promoter_region	Or2a_C3	Ir76a_promoter	vvl_vvl-44			Unspecified_fra_enhancer[FL]		Unspecified_GMR57B02	fra_2C5	beat-IV_GMR93A11		bcd_49bg-Z	Cpr47Ee_CG13222-edge	wupA_IRE-0.89			Unspecified_GMR50D10	ple_GMR29A07	Unspecified_GMR94A09	Unspecified_GMR57H09	stj_GMR76H09
Z600_z600-lacZ	lz_LMEE	dpr19_GMR92F02	ninaE_constructA	Yp1_oe2	Paics_ade5_CRM7489	Ir94e_SA40		CG43340_CG30492eyeCO	Or49b_C30	Or2a_C3	Unspecified_CG9864_CRM9			htl_htl_enhancer[FL]		Unspecified_GMR57A08	ninaE_proximal_promoter_region	chp_NS		ovo_lacZdel-ap-del-6	Mes4_promoter				Unspecified_GMR52D01	repo_GMR34F05	Unspecified_GMR93D09	Unspecified_GMR50E04	Socs36E_STAT92E-luc
cact_enh	Spn_369bp_CRM	eyg_CD_408-613	vvl_vvl-51	dj_dj-promoter	rols_CRM4340	nAChRbeta2_GMR21F03		dve_dveA-promoter	Pdf_P0.5	Or49b_C30	Unspecified_VT20804			Unspecified_6874		Unspecified_GMR65F04	Fas2_540bp_CRM	eyg_CD_408-613		otu_otu:lacZ	lz_LMEE				Unspecified_GMR85H11	rst_GMR30G10	Unspecified_GMR91C05	ari-1_GMR25D05	wit_wit-1.1kb
HnRNP-K_bl_bl/Mir7_O-E	dysf_dys_dys640A	nonA_Kpn7	CG8531_upstreamCRM	Mes4_promoter	rols_CRM4347	Ance_race_533		dila_CG1625eyeCO	TrpA1_GMR21E09	Pdf_P0.5	Or59b_36bp_cluster			Unspecified_3775		Unspecified_GMR82F09	CG9932_GMR87H02	nonA_Kpn7		Unspecified_CG16700_CRM7	Spn_369bp_CRM				Unspecified_GMR23D08	shot_GMR37B12	Unspecified_GMR82F09
Unspecified_VT6030	E(spl)m7-HLH_HLHm7_m7-0.5	unc-5_GMR93E08	vvl_vvl-44	bcd_49bg-Z	Unspecified_At29	E(spl)mdelta-HLH_0.5		Fas2_540bp_CRM	Unspecified_GMR74H11	TrpA1_GMR21E09	Or85a_117bp_cluster			Tm2_3B		Unspecified_GMR43A05	Dop1R2_GMR70G10	Unspecified_GMR50E04		tsl_tsl_K	dysf_dys_dys640A				Unspecified_GMR55H12	shot_GMR37B07	Unspecified_GMR43A05
Ubx_BRE	ato_RE	Eip74EF_GMR34F06	Su(H)_W3S	ovo_lacZdel-ap-del-6	wntD_wntD-lacZ	E(spl)m4-BFM_m4_HZm4		CG9932_GMR87H02	Unspecified_GMR54C01	Unspecified_GMR74H11	ktub_VT20119					Unspecified_GMR72H03	E(spl)mbeta-HLH_0.18	Ance_race_533		Dad_dad13	E(spl)m7-HLH_HLHm7_m7-0.5				Unspecified_GMR88H10	shot_GMR37B10	Unspecified_GMR32G02
Unspecified_2045	ninaE_constructA	Unspecified_GMR72G11	sens_fragment9-1	otu_otu:lacZ	Unspecified_VT20804	Socs36E_STAT92E-luc		Dop1R2_GMR70G10	Unspecified_GMR42H09	Unspecified_GMR54C01	Ir76a_promoter					acj6_GMR60D06	E(spl)mgamma-HLH_155bp	E(spl)mdelta-HLH_0.5		Unspecified_GMR57A08	ato_RE				beat-IIb_GMR93B12	CG34367_GMR82B01	Unspecified_GMR13H01
Mdr49_earlymesoderm	bab2_S1	nAChRbeta2_GMR21F03	elav_construct_L	CG14196_CRM6	ktub_VT20119			E(spl)mgamma-HLH_155bp	Unspecified_GMR19F03	Unspecified_GMR42H09	Rh3_99_CAT					arm_GMR60D04	Unspecified_GMR89H09	E(spl)m4-BFM_m4_HZm4		nonA_Kpn7	ninaE_constructA				caup_GMR80C04	Unspecified_GMR72G11	Unspecified_GMR23D08
wntD_wntD-lacZ	nab_B	E(spl)mdelta-HLH_0.5	Unspecified_At60	Unspecified_CG16700_CRM7	CadN_6512			Unspecified_GMR83E09	Unspecified_GMR72B01	Unspecified_GMR19F03	Rh4_159_CAT					dac_GMR9C04	ato_3'348	Socs36E_STAT92E-luc		Ntf-2r_Dntf-2r-77	bab2_S1				clumsy_GMR88D07	Unspecified_GMR76A11	Unspecified_GMR57A09
tll_D3.2	nkd_IntE_255	E(spl)m4-BFM_m4_HZm4	Fas2_540bp_CRM	tsl_tsl_K	dlp_At02			ato_3'348	Unspecified_GMR93G07	Unspecified_GMR72B01	ninaE_proximal_promoter_region					dac_GMR9C01	beat-IV_GMR93A11			Prosalpha4T1_0	CG9336_Dc3'Peak				dac_GMR9C04	Unspecified_GMR43A04	Unspecified_GMR82F08
ftz_Rev413	fra_2C5	Socs36E_STAT92E-luc	CG9932_GMR87H02	Dad_dad13	Unspecified_6028			beat-IV_GMR93A11	nonA_Kpn7	Unspecified_GMR93G07	Or2a_C3					dac_GMR9C03	chp_NS			wit_wit6	CG9338_Fc3'OL				dac_GMR9C03	Unspecified_GMR37C01	arm_GMR60D04
hb_distal_minimal	ninaE_proximal_promoter_region		E(spl)m8-HLH_Su(H)m8	Unspecified_GMR57A08	htl_htl_enhancer[FL]			chp_NS	Ir31a_Gal4	Unspecified_GMR89G07	Or49b_C30					dac_GMR9C05	clumsy_GMR88D07			Socs36E_STAT92E-luc	nab_B				dpr19_GMR92F02	Unspecified_GMR56A01	crb_GMR19E10
Unspecified_HC_34	Dad_dad13		E(spl)mbeta-HLH_0.18	Unspecified_GMR78D09	Unspecified_6874			eyg_CD_408-613	Ir60c_SA36	nonA_Kpn7	Fas2_540bp_CRM					grn_GMR25C11	eyg_CD_408-613				kni_ECd4				grn_GMR25C11	Unspecified_GMR19E12	dac_GMR9C04
zen_VREcic	Fas2_540bp_CRM		E(spl)mgamma-HLH_155bp	Unspecified_GMR88E12	Unspecified_3775			nonA_Kpn7	Ir75a_5'_PG	Act79B_TDT	Pdf_P0.5					grn_GMR25C10	nonA_Kpn7				nkd_IntE_255				grn_GMR25C10	sws_GMR32G10	drl_GMR57A06
hkb_VAE	CG9932_GMR87H02		Unspecified_GMR89H09	clumsy_GMR88D07	Tm2_3B			Hsp27_EcR	Ir75b_PG	Ir31a_Gal4	TrpA1_GMR21E09					norpA_GMR71A05	Unspecified_GMR50E04				fra_2C5				hang_GMR81C02		l(3)neo38_GMR75A01
sog_broad_lateral_neurogenic_ectoderm	Ddc_GRHbe1		beat-IV_GMR93A11	dpr19_GMR92F02	dpp_BM			CadN_GMR31A06	Ir94e_SA40	Ir52b_446bp	Unspecified_GMR74H11					shot_GMR37B10	Ance_race_533				ninaE_proximal_promoter_region				hec_GMR23E03		norpA_GMR71A05
h_ET31	Dop1R2_GMR70G10		unc-5_GMR93E08	nonA_Kpn7				Dek_GMR56A07	CG31235_GMR54D07	Ir60c_SA36	Unspecified_GMR54C01					rpr_4S6	E(spl)mdelta-HLH_0.5				Dad_dad13				ninaE_GMR9E08		ppk6_GMR57B04
CG13653_+27/-375	E(spl)m8-HLH_Su(H)m8		Ir56c_SA35	Ntf-2r_Dntf-2r-77				Dscam2_GMR89F07	CadN_GMR30H05	Ir75a_5'_PG	Unspecified_GMR42H09					nub_46core	E(spl)m4-BFM_m4_HZm4				Fas2_540bp_CRM				nompB_GMR29A03		shot_GMR37B10
CG13653_-389/-781	E(spl)mbeta-HLH_0.18		Ir60c_SA36	Prosalpha4T1_0				TfAP-2_GMR23E06	Cpn_GMR23D12	Ir75b_PG	Unspecified_GMR19F03					scrt_candidate_5	Socs36E_STAT92E-luc				CG9932_GMR87H02				norpA_GMR71A05		tws_GMR32G05
D_candicate_3	E(spl)mgamma-HLH_155bp		Ir7b_SA32	wit_wit6				Unspecified_GMR54E06	GluRIB_GMR52C12	Ir7b_SA32	Unspecified_GMR72B01					CASK_GMR65F07					Ddc_GRHbe1				nrv3_GMR58D12		tws_GMR32G04
Dr_D1	LanA_GMR25D02		Ir7e_SA33	Socs36E_STAT92E-luc				Unspecified_GMR80F05	Hk_GMR52D09	Ir94e_SA40	Unspecified_GMR93G07					MsR2_GMR60D05					Dop1R2_GMR70G10				shot_GMR37B08		CASK_GMR65F07
sog_426	Unspecified_GMR89H09		Ir8a_Gal4					Unspecified_GMR50E04	MsR2_GMR60D05	CG31235_GMR54D07	Unspecified_GMR89G07					MsR2_GMR60D10					E(spl)m8-HLH_Su(H)m8				shot_GMR37B12		CG34367_GMR82B01
	Unspecified_GMR78D09		Ir94e_SA40					Unspecified_GMR71A10	Orcokinin_Orcokinin-GAL4	CadN_GMR30H05	ato_3'348					SNF4Agamma_GMR30H03					E(spl)mbeta-HLH_0.18				CG43347_GMR82C03		CG43347_GMR82C03
	Unspecified_GMR88E12		Eip74EF_GMR34F06					Unspecified_GMR43C04	PK2-R2_GMR19E09	Cpn_GMR23D12	chp_NS					Sema5c_GMR71A07					E(spl)mgamma-HLH_155bp				CG43689_GMR56A03		Src64B_GMR32G09
	ato_3'348		Unspecified_GMR72G11					Unspecified_GMR85H05	Src64B_GMR32G09	GluRIB_GMR52C12	nonA_Kpn7					Src64B_GMR32G09					LanA_GMR25D02				Unspecified_GMR57B05		Unspecified_GMR57B05
	beat-IV_GMR93A11		E(spl)mdelta-HLH_0.5					Unspecified_GMR78H10	Trpm_GMR19F01	Hk_GMR52D09	Rh6_-202/+121					Trpm_GMR19F01					Unspecified_GMR89H09				Unspecified_GMR43A09		Unspecified_GMR72F03
	chp_NS		E(spl)m4-BFM_m4_HZm4					Unspecified_GMR54F03	Unspecified_GMR72F03	MsR2_GMR60D05	Act79B_TDT					Unspecified_GMR57B05					Unspecified_GMR78D09				Unspecified_GMR54E02		Unspecified_GMR72G11
	clumsy_GMR88D07							Unspecified_GMR89G04	Unspecified_GMR13H03	Orcokinin_Orcokinin-GAL4	Hsp27_EcR					Unspecified_GMR72F03					Unspecified_GMR88E12				Unspecified_GMR43A07		Unspecified_GMR81G06
	dpr19_GMR92F02							dl_GMR25D06	Unspecified_GMR52D06	PK2-R2_GMR19E09	Ir31a_Gal4					Unspecified_GMR43A06					ato_3'348				Unspecified_GMR56A01		Unspecified_GMR95E01
	eyg_CD_408-613							dlp_GMR52E04	Unspecified_GMR52D03	Src64B_GMR32G09	Ir52b_446bp					Unspecified_GMR9G04					beat-IV_GMR93A11				ari-1_GMR25D05		Unspecified_GMR9G04
	nonA_Kpn7							eyg_F1	Unspecified_GMR54E02	Trpm_GMR19F01	Ir60c_SA36					Unspecified_GMR43A04					chp_NS						Unspecified_GMR43A04
	unc-5_GMR93E08							sba_GMR82H05	Unspecified_GMR92G05	Unspecified_GMR72F03	Ir75a_5'_PG					Unspecified_GMR37C01					clumsy_GMR88D07						Unspecified_GMR13H03
	Eip74EF_GMR34F06							scrt_NS	Unspecified_GMR19E12	Unspecified_GMR13H03	Ir75b_PG					Unspecified_GMR43A09					dpr19_GMR92F02						Unspecified_GMR29A11
	Unspecified_GMR72G11							Ance_race_533	Unspecified_GMR68B12	Unspecified_GMR52D06	Ir7b_SA32					Unspecified_GMR57H09					eyg_CD_408-613						Unspecified_GMR52D06
	Unspecified_GMR50E04							E(spl)mdelta-HLH_0.5	Unspecified_GMR46G06	Unspecified_GMR52D03	Ir94e_SA40					Unspecified_GMR50E04					nonA_Kpn7						Unspecified_GMR52D03
	nAChRbeta2_GMR21F03							E(spl)m4-BFM_m4_HZm4	Unspecified_GMR19F05	Unspecified_GMR54E02	Or67a_460bp					Unspecified_GMR43A07					unc-5_GMR93E08						Unspecified_GMR57H09
	Ance_race_533							Socs36E_STAT92E-luc	Unspecified_GMR37C02	Unspecified_GMR92G05	Rh4_minimal_promoter					Unspecified_GMR65F06					Eip74EF_GMR34F06						Unspecified_GMR57B09
	E(spl)mdelta-HLH_0.5								Unspecified_GMR34F03	Unspecified_GMR19E12	Rh5_rh5_-176/+50					Unspecified_GMR61G08					Unspecified_GMR72G11						Unspecified_GMR19E12
	E(spl)m4-BFM_m4_HZm4								Unspecified_GMR11H09	Unspecified_GMR68B12	CG31235_GMR54D07					Unspecified_GMR37C02					Unspecified_GMR81G06						Unspecified_GMR61G08
	Socs36E_STAT92E-luc								bsh_GMR60D03	Unspecified_GMR46G06	CadN_GMR30H05					bsh_GMR60D07					Unspecified_GMR50E04						Unspecified_GMR19F05
									cg_GMR19F02	Unspecified_GMR19F05	Cpn_GMR23D12					bsh_GMR60D08					nAChRbeta2_GMR21F03						Unspecified_GMR57B11
									dpr15_GMR92E12	Unspecified_GMR37C02	GluRIB_GMR52C12					bsh_GMR60D03					Ance_race_533						amon_GMR76F08
									nAChRbeta2_GMR21F03	Unspecified_GMR34F03	Hk_GMR52D09										E(spl)mdelta-HLH_0.5						bsh_GMR60D07
									norpA_GMR11H05	Unspecified_GMR11H09	MsR2_GMR60D05										E(spl)m4-BFM_m4_HZm4						fru_GMR21F04
									robo3_GMR42H11	bsh_GMR60D03	Orcokinin_Orcokinin-GAL4										Socs36E_STAT92E-luc						robo3_GMR42H11
									robo3_GMR43A02	cg_GMR19F02	PK2-R2_GMR19E09																spi_GMR30H02
									spi_GMR30H02	dpr15_GMR92E12	Src64B_GMR32G09																tna_GMR55H09
									tn_GMR25D01	nAChRbeta2_GMR21F03	Trpm_GMR19F01
									tna_GMR55H09	norpA_GMR11H05	Unspecified_GMR72F03
									TrpA1_GMR21F01	robo3_GMR42H11	Unspecified_GMR13H03
									CCAP_-516/+39	robo3_GMR43A02	Unspecified_GMR52D06
										spi_GMR30H02	Unspecified_GMR52D03
										tn_GMR25D01	Unspecified_GMR54E02
										tna_GMR55H09	Unspecified_GMR92G05
										TrpA1_GMR21F01	Unspecified_GMR19E12
										CCAP_-516/+39	Unspecified_GMR68B12
											Unspecified_GMR46G06
											Unspecified_GMR19F05
											Unspecified_GMR37C02
											Unspecified_GMR34F03
											Unspecified_GMR11H09
											bsh_GMR60D03
											cg_GMR19F02
											dpr15_GMR92E12
											nAChRbeta2_GMR21F03
											norpA_GMR11H05
											robo3_GMR42H11
											robo3_GMR43A02
											spi_GMR30H02
											tn_GMR25D01
											tna_GMR55H09
											E(spl)mdelta-HLH_0.5
											TrpA1_GMR21F01
											CCAP_-516/+39
											Or98a_600bp

### Sheet: REDfly_set composition
Terms in each subset reflect terms from the Drosophila anatomy ontology used to group sequences into each subset. Numbers in parentheses indicate the number of sequences annotated with that term in the subset. Sequences can be annotated with more than one term.
blastoderm.mapping1:	disc.mapping1:	visceral.mapping1:	disc.mapping2:	wing.mapping2:	reproductive.mapping2:	pns.mapping1:	eye.mapping2:	eye.mapping1:	female gonad.mapping1:	embryonic_muscle:	embryonic_somatic_muscle:	eye-antennal_disc:	imaginal_disc:	antennal_disc:	eye_disc:	female_reproductive:	gonad:	adult_nervous:	adult_cns:	adult_brain:	adult_pns:	emb-larv_visceral:	myoblast:	haltere_disc:	embryonic_ventral_nervous_system:	emb/larval_cns:	emb/larval_opticlobe:	emb/larval_mushroombody:	emb/larval_neuron:
blastoderm embryo (48)	eye-antennal disc primordium (4)	head mesoderm (1)	ventral thoracic disc primordium (1)	wing disc (26)	pole cell (2)	presumptive embryonic/larval peripheral nervous system (11)	eye-antennal disc primordium (5)	four cone-cell ommatidial precursor cluster (1)	ovary (5)	embryonic/larval muscle system (1)	lateral transverse muscle (1)	eye-antennal disc primordium (3)	imaginal disc (4)	eye-antennal disc primordium (3)	eye disc (24)	female reproductive system (1)	gonad (2)	adult nervous system (1)	adult central nervous system (1)	adult brain (7)	labral sense organ neuron (2)	embryonic/larval alary muscle (1)	embryonic myoblast (5)	haltere disc (18)	embryonic ventral nervous system	embryonic/larval central nervous system	embryonic/larval optic lobe	embryonic/larval mushroom body	embryonic/larval neuron
syncytial blastoderm embryo (1)	ventral thoracic disc primordium (1)	visceral mesoderm (23)	imaginal disc (5)	chordotonal organ of wing (3)	genital disc (3)	proneural cluster (5)	eye-antennal disc (6)	Bolwig nerve (2)	female germline stem cell (2)	embryonic myoblast (2)	segment border muscle (1)	eye-antennal disc (4)	peripodial epithelium (2)	eye-antennal disc (4)	morphogenetic furrow (2)	ovary (4)	ovary (4)	adult central nervous system (1)	adult brain (7)	protocerebral bridge (13)	cone cell (3)	embryonic/larval midgut muscle (1)	embryonic precursor cell of adult muscle (1)
	imaginal disc (5)	circular visceral mesoderm (1)	labial disc (1)	wing margin bristle (1)	male genital disc (1)	sensory organ mother cell (1)	eye disc (46)	eye photoreceptor cell (1)	cystoblast (1)	lateral transverse muscle (1)	pharyngeal muscle (5)	antennal disc (13)	labial disc (1)	antennal disc (13)	four cone-cell ommatidial precursor cluster (1)	germarium (2)	germarium (2)	adult brain (7)	protocerebral bridge (13)	ellipsoid body (11)	retina (1)	longitudinal visceral muscle fiber (3)	thoracic adult muscle precursor cell (1)
	labial disc (1)	visceral muscle (2)	antennal disc (13)	wing (5)	genitalia (1)	sensory mother cell (2)	morphogenetic furrow (3)	photoreceptor cell R1 (1)	cystocyte (1)	segment border muscle (1)	prothoracic pharyngeal muscle (1)	eye disc (24)	eye-antennal disc (4)	antennal disc posterior compartment (1)	mystery cell (1)	female germline stem cell (2)	female germline stem cell (2)	protocerebral bridge (13)	ellipsoid body (11)	fan-shaped body (18)	photoreceptor cell R4 (2)	circular visceral muscle fiber (1)	abdominal lateral adult muscle precursor cell (4)
	eye-antennal disc (4)	longitudinal visceral muscle fiber (4)	haltere disc (9)	wing hinge (1)	gonad (2)	C1 chordotonal organ precursor cell (2)	four cone-cell ommatidial precursor cluster (1)	photoreceptor cell R3 (1)	nurse cell (4)	pharyngeal muscle (5)	dorsal pharyngeal muscle (1)	morphogenetic furrow (2)	antennal disc (13)	embryonic/larval carpet glial cell (2)	eye (1)	cystoblast (1)	cystoblast (1)	ellipsoid body (11)	fan-shaped body (18)	nodulus (4)	photoreceptor cell R7 (4)	embryonic visceral muscle (11)	myoblast (1)
	antennal disc (13)	trunk mesoderm anlage (6)	ventral thoracic disc (24)		ovary (4)	embryonic/larval sense organ (1)	eye photoreceptor cell (1)	photoreceptor cell R5 (1)	oocyte (2)	prothoracic pharyngeal muscle (1)	embryonic somatic muscle (16)	four cone-cell ommatidial precursor cluster (1)	eye disc (24)		eye disc anterior to the morphogenetic furrow (2)	cystocyte (1)	cystocyte (1)	fan-shaped body (18)	nodulus (4)	lateral accessory lobe (25)	rhabdomere R8 (1)	embryonic/larval visceral muscle (3)	muscle founder cell (8)
	eye disc (24)	visceral muscle primordium (4)			germarium (2)	terminal organ (5)	photoreceptor cell R1 (1)	photoreceptor cell R7 (1)	ovariole (3)	dorsal pharyngeal muscle (1)	embryonic/larval somatic muscle (6)	mystery cell (1)	morphogenetic furrow (2)		eye disc posterior to the morphogenetic furrow (9)	nurse cell (4)	nurse cell (4)	nodulus (4)	lateral accessory lobe (25)	bulb (22)	secondary pigment cell (2)	embryonic/larval proventriculus (7)	fusion competent cell (2)
	morphogenetic furrow (2)	trunk mesoderm primordium (6)			female germline stem cell (2)	hypophysis (2)	photoreceptor cell R3 (1)	interommatidial bristle (2)	egg chamber (6)	embryonic/larval visceral muscle (3)		eye disc anterior to the morphogenetic furrow (2)	four cone-cell ommatidial precursor cluster (1)		embryonic/larval carpet glial cell (2)	oocyte (2)	oocyte (2)	lateral accessory lobe (25)	bulb (22)	adult mushroom body (2)	tertiary pigment cell (2)
	wing disc (26)	hindgut visceral mesoderm (2)			cystoblast (1)	adult labral sense organ (1)	photoreceptor cell R5 (1)	cone cell (4)	follicle cell (9)	longitudinal visceral muscle fiber (3)		eye disc posterior to the morphogenetic furrow (9)	wing disc (26)			ovariole (3)	ovariole (3)	bulb (22)	adult mushroom body (2)	optic glomerulus (2)	ommatidium (4)
	haltere disc (9)	embryonic visceral muscle (5)			cystocyte (1)	maxillary palp sense organ (2)	photoreceptor cell R7 (1)	retina (1)	border follicle cell (5)	muscle founder cell (2)		antennal disc posterior compartment (1)	haltere disc (9)			egg chamber (5)	egg chamber (5)	adult mushroom body (2)	optic glomerulus (2)	adult optic lobe (18)	eye photoreceptor cell (5)
	ventral thoracic disc (24)	embryonic/larval visceral muscle (2)			nurse cell (4)	sensillum trichodeum of antennal segment 3 (4)	interommatidial bristle (2)	photoreceptor cell (5)	polar follicle cell (3)	fusion competent cell (1)		embryonic/larval carpet glial cell (2)	ventral thoracic disc (24)			follicle cell (7)	follicle cell (7)	optic glomerulus (2)	adult optic lobe (18)	lamina (1)	antennal olfactory receptor neuron (5)
	genital disc (3)	longitudinal visceral muscle primordium (1)			oocyte (2)	sensillum basiconicum of antennal segment 3 (2)	cone cell (4)	photoreceptor cell R2 (2)	vagina (1)	presumptive embryonic/larval muscle system (13)			prothoracic leg disc (2)			border follicle cell (5)	border follicle cell (5)	adult optic lobe (18)	lamina (1)	medulla (5)	adult olfactory receptor neuron Or33c/85e (1)
	male genital disc (1)				ovariole (3)	sensillum coeloconicum of antennal segment 3 (1)	retina (1)	photoreceptor cell R4 (4)	oocyte associated follicle cell (4)	embryonic/larval somatic muscle (6)			mesothoracic leg disc (2)			polar follicle cell (3)	polar follicle cell (3)	lamina (1)	medulla (5)	LN Pdf neuron (1)	adult olfactory receptor neuron Ir76a (1)
	eye disc anterior to the morphogenetic furrow (2)				egg chamber (6)	Johnston organ (1)	photoreceptor cell (5)	photoreceptor cell R6 (2)					genital disc (3)			nurse follicle cell (1)	nurse follicle cell (1)	medulla (5)	LN Pdf neuron (1)	lobula (3)	photoreceptor cell R8 of pale ommatidium (1)
	eye disc posterior to the morphogenetic furrow (9)				follicle cell (7)	leg sensillum (3)	photoreceptor cell R2 (2)	mystery cell (1)					male genital disc (1)			oocyte associated follicle cell (3)	testis (10)	LN Pdf neuron (1)	lobula (3)	antennal lobe glomerulus VA5 (1)
					border follicle cell (5)	prothoracic leg taste bristle (1)	photoreceptor cell R4 (4)	secondary pigment cell (2)					mystery cell (1)				spermatid (2)	lobula (3)	antennal lobe glomerulus VA5 (1)	antennal lobe glomerulus DM5 (1)
					polar follicle cell (3)	chordotonal organ of wing (3)	photoreceptor cell R6 (2)	tertiary pigment cell (2)					wing pouch (5)				waste bag (1)	antennal lobe glomerulus VA5 (1)	antennal lobe glomerulus DM5 (1)	antennal lobe glomerulus VA2 (1)
					testis (10)	ocellus (2)	mystery cell (1)	eye (1)					mesothoracic tergum primordium (3)				spermatid axoneme (1)	antennal lobe glomerulus DM5 (1)	antennal lobe glomerulus VA2 (1)	antennal lobe glomerulus VM4 (1)
					spermatid (2)	peripheral nervous system (6)	secondary pigment cell (2)	ommatidium (4)					wing hinge primordium (4)				primary spermatocyte (1)	antennal lobe glomerulus VA2 (1)	antennal lobe glomerulus VM4 (1)	antennal lobe glomerulus DM4 (1)
					waste bag (1)	sensory neuron (1)	tertiary pigment cell (2)						eye disc anterior to the morphogenetic furrow (2)				elongation stage spermatid (2)	antennal lobe glomerulus VM4 (1)	antennal lobe glomerulus DM4 (1)	antennal mechanosensory and motor center (30)
					spermatid axoneme (1)	chemosensory sensory organ (1)	eye (1)						eye disc posterior to the morphogenetic furrow (9)				oocyte associated follicle cell (3)	antennal lobe glomerulus DM4 (1)	antennal mechanosensory and motor center (30)	LNv neuron (1)
					male accessory gland (4)	external sensory organ (3)	ommatidium (4)						dorsal-ventral compartment boundary of the wing disc (2)				fat body/gonad primordium (1)	antennal mechanosensory and motor center (30)	LNv neuron (1)	adult cerebrum (3)
					ejaculatory bulb (1)	tormogen cell (3)	eye disc anterior to the morphogenetic furrow (3)						anterior-posterior compartment boundary of the wing disc (1)				cystic bulge (1)	labral sense organ neuron (2)	thoracico-abdominal ganglion (11)	lateral horn (22)
					primary spermatocyte (1)	macrochaeta (1)	eye disc posterior to the morphogenetic furrow (21)						antennal disc posterior compartment (1)					LNv neuron (1)	tergal depressor of trochanter muscle motor neuron (2)	superior lateral protocerebrum (26)
					elongation stage spermatid (2)	microchaeta (1)							embryonic/larval carpet glial cell (2)					thoracico-abdominal ganglion (11)	adult accessory mesothoracic neuromere (4)	superior medial protocerebrum (28)
					oocyte associated follicle cell (3)	Kolbchen (1)												tergal depressor of trochanter muscle motor neuron (2)	Pdf neuron of abdominal neuromere (1)	anterior optic tubercle (13)
					male germline cell (1)	chordotonal organ (4)												adult accessory mesothoracic neuromere (4)	adult cerebrum (3)	antennal lobe glomerulus VL2p (1)
					cystic bulge (1)	chordotonal organ precursor cell (9)												Pdf neuron of abdominal neuromere (1)	lateral horn (22)	antennal lobe glomerulus DA4m (1)
						dorsal epidermis primordium (1)												cone cell (3)	superior lateral protocerebrum (26)	antennal lobe glomerulus VC4 (1)
						embryonic/larval peripheral nervous system (1)												retina (1)	superior medial protocerebrum (28)	adult antennal lobe (2)
						olfactory receptor neuron (3)												photoreceptor cell R4 (2)	anterior optic tubercle (13)	adult gnathal ganglion (29)
						femoral chordotonal organ (9)												photoreceptor cell R7 (4)	antennal lobe glomerulus VL2p (1)	gorget (19)
																		rhabdomere R8 (1)	antennal lobe glomerulus DA4m (1)	epaulette (19)
																		secondary pigment cell (2)	antennal lobe glomerulus VC4 (1)	vest (18)
																		tertiary pigment cell (2)	adult antennal lobe (2)	posterior ventrolateral protocerebrum (25)
																		ommatidium (4)	adult gnathal ganglion (29)	anterior ventrolateral protocerebrum (24)
																		eye photoreceptor cell (5)	gorget (19)	posterior lateral protocerebrum (20)
																		adult cerebrum (3)	epaulette (19)	superior clamp (24)
																		lateral horn (22)	vest (18)	inferior clamp (22)
																		superior lateral protocerebrum (26)	posterior ventrolateral protocerebrum (25)	inferior bridge (19)
																		superior medial protocerebrum (28)	anterior ventrolateral protocerebrum (24)	prow (36)
																		anterior optic tubercle (13)	posterior lateral protocerebrum (20)	gall (8)
																		antennal lobe glomerulus VL2p (1)	superior clamp (24)	accessory medulla (1)
																		antennal olfactory receptor neuron (5)	inferior clamp (22)	wedge (28)
																		antennal lobe glomerulus DA4m (1)	inferior bridge (19)	superior intermediate protocerebrum (25)
																		antennal lobe glomerulus VC4 (1)	prow (36)	adult crepine (18)
																		adult antennal lobe (2)	gall (8)	antler (21)
																		adult gnathal ganglion (29)	accessory medulla (1)	superior posterior slope (18)
																		gorget (19)	wedge (28)	inferior posterior slope (17)
																		epaulette (19)	superior intermediate protocerebrum (25)	saddle (29)
																		vest (18)	adult crepine (18)	flange (37)
																		posterior ventrolateral protocerebrum (25)	antler (21)	cantle (15)
																		anterior ventrolateral protocerebrum (24)	superior posterior slope (18)	adult olfactory receptor neuron Or33c/85e (1)
																		posterior lateral protocerebrum (20)	inferior posterior slope (17)	antennal lobe glomerulus DL2d (1)
																		superior clamp (24)	saddle (29)	adult olfactory receptor neuron Ir76a (1)
																		inferior clamp (22)	flange (37)	adult insulin secreting cell of pars intercerebralis (8)
																		inferior bridge (19)	cantle (15)	adult cerebral ganglion (11)
																		prow (36)	adult olfactory receptor neuron Or33c/85e (1)	adult subesophageal zone (6)
																		gall (8)	antennal lobe glomerulus DL2d (1)
																		accessory medulla (1)	adult olfactory receptor neuron Ir76a (1)
																		wedge (28)	adult insulin secreting cell of pars intercerebralis (8)
																		superior intermediate protocerebrum (25)	adult abdominal neuromere (1)adult prothoracic neuromere (3)
																		adult crepine (18)	adult mesothoracic neuromere (3)
																		antler (21)	adult metathoracic neuromere (2)
																		superior posterior slope (18)	adult cerebral ganglion (11)
																		inferior posterior slope (17)	adult subesophageal zone (6)
																		saddle (29)
																		flange (37)
																		cantle (15)
																		adult olfactory receptor neuron Or33c/85e (1)
																		antennal lobe glomerulus DL2d (1)
																		adult olfactory receptor neuron Ir76a (1)
																		adult insulin secreting cell of pars intercerebralis (8)
																		adult abdominal neuromere (1)
																		adult prothoracic neuromere (3)
																		adult mesothoracic neuromere (3)
																		adult metathoracic neuromere (2)
																		adult cerebral ganglion (11)
																		adult subesophageal zone (6)
																		photoreceptor cell R8 of pale ommatidium (1)
